# Chromatin remodeler CHD4 establishes chromatin states required for ovarian reserve formation, maintenance, and germ cell survival

**DOI:** 10.1101/2024.08.12.607691

**Authors:** Yasuhisa Munakata, Mengwen Hu, Yuka Kitamura, Adam L. Bynder, Amelia S. Fritz, Richard M. Schultz, Satoshi H. Namekawa

## Abstract

The ovarian reserve defines female reproductive lifespan, which in humans spans decades due to the maintenance of meiotic arrest in non-growing oocytes (NGO) residing in primordial follicles. Unknown is how the chromatin state of NGOs is established to enable long-term maintenance of the ovarian reserve. Here, we show that a chromatin remodeler, CHD4, a member of the Nucleosome Remodeling and Deacetylase (NuRD) complex, establishes chromatin states required for formation and maintenance of the ovarian reserve. Conditional loss of CHD4 in perinatal mouse oocytes results in acute death of NGOs and depletion of the ovarian reserve. CHD4 establishes closed chromatin at regulatory elements of pro-apoptotic genes to prevent cell death and at specific genes required for meiotic prophase I to facilitate the transition from meiotic prophase I oocytes to meiotic arrested NGOs. In addition, CHD4 establishes closed chromatin at the regulatory elements of pro-apoptotic genes in male germ cells, allowing male germ cell survival. These results demonstrate a role for CHD4 in defining a chromatin state that ensures germ cell survival, thereby enabling the long-term maintenance of both female and male germ cells.
