## Supplementary Data 1 for "Chromatin remodeler CHD4 establishes chromatin states required for ovarian reserve formation, maintenance, and germ cell survival"

### Sheet: Chd4_Vasa_P1_UP
Geneid	baseMean	log2FoldChange	pvalue	padj
Mal2	3934.9	5.84379	7.02662e-220	1.15623e-215
Crabp1	4460.48	3.65031	1.45808e-73	1.19963e-69
Gm15389	24847.4	1.60087	5.50018e-46	3.01685e-42
Ldha	1922.35	3.51603	2.51281e-40	1.03371e-36
Ckb	8140.28	1.76385	1.28766e-37	3.5314e-34
Arpc1b	3098.9	2.24279	1.12475e-35	2.64397e-32
Ptgds	847.45	3.91908	2.22186e-32	4.57008e-29
Tceal9	4964.22	1.73846	1.37536e-31	2.51461e-28
H3f3b	55799	1.02046	2.03301e-30	3.34533e-27
Upp1	475.824	6.87664	1.85031e-28	2.34206e-25
1700080O16Rik	3092.46	2.02461	2.57282e-28	3.02399e-25
Ifi30	1222.96	2.81761	1.57145e-27	1.72388e-24
Prtg	4500.45	1.74867	5.60014e-27	5.7594e-24
Nxf2	19049.1	1.22155	4.89384e-26	4.73695e-23
Arhgdib	970.837	4.24947	1.05405e-25	9.63576e-23
Bex3	2574.17	1.93307	1.7664e-25	1.5298e-22
Serpine2	1115.05	2.79245	7.62052e-24	6.26978e-21
Pou3f1	476.509	5.29669	1.65592e-23	1.29753e-20
Pde6h	921.914	3.38816	9.96383e-23	7.12847e-20
Xlr5c	1961.86	2.0584	1.53356e-22	1.05145e-19
Dlk1	2662.39	2.28292	4.06909e-22	2.67828e-19
Gm7489	572.904	6.07319	7.56553e-22	4.78811e-19
Chst7	624.544	4.0251	8.91115e-22	5.43085e-19
H1f0	6130.04	1.51643	1.5309e-21	8.68655e-19
Vill	404.37	5.9695	2.75722e-19	1.33441e-16
Gm44172	422.695	4.93928	4.08853e-18	1.81829e-15
Gal	438.299	5.23034	4.45878e-18	1.93077e-15
Cd24a	522.289	4.33635	4.76523e-18	2.01056e-15
Eva1c	225.571	6.67724	8.39397e-18	3.36885e-15
Bglap3	1808.14	3.28973	4.42625e-17	1.73414e-14
Plxna4	865.393	2.78188	1.09901e-16	4.0187e-14
Ptpro	344.526	4.5037	1.18766e-16	4.24845e-14
Kif21a	2225.82	1.90294	1.70717e-16	5.97692e-14
Plin3	3239.47	2.06341	1.91877e-16	6.57778e-14
Pfkl	353.065	9.33905	3.44437e-16	1.15668e-13
Cdkn1a	1400.97	2.0548	1.51601e-15	4.61961e-13
Tsga8	2560.97	1.51031	1.83116e-15	5.47851e-13
Kcp	219.633	8.04444	5.4447e-15	1.5718e-12
Cfap43	487.881	3.18649	1.72959e-14	4.82379e-12
Ndrg4	1364.61	2.08035	2.95909e-14	8.1153e-12
1700021F07Rik	279.73	4.3545	3.84874e-14	1.03821e-11
Tcp11l2	1017.81	2.44476	4.92281e-14	1.28579e-11
Tspan18	2609.55	1.38346	1.36863e-13	3.51888e-11
Fam81a	549.327	3.14671	1.54754e-13	3.91767e-11
Vil1	1317.74	2.0157	1.99964e-13	4.98546e-11
Wdr66	329.765	4.5949	2.94109e-13	7.11291e-11
Gml2	1898.77	1.53062	3.6644e-13	8.61395e-11
Ccdc152	4703.07	1.13653	3.76459e-13	8.72482e-11
Slc27a2	1395.69	2.37126	6.17211e-13	1.41058e-10
Epcam	3365.1	1.39948	6.29969e-13	1.42002e-10
Efcab2	3448.04	1.20194	8.41835e-13	1.84699e-10
Ly6k	1583.52	1.78539	1.34273e-12	2.86943e-10
Mif	4996.89	1.01152	1.56864e-12	3.30924e-10
1700019E08Rik	396.785	3.47172	1.81869e-12	3.78817e-10
Yod1	1969.15	1.51451	3.53774e-12	7.09921e-10
Gm44039	166.895	7.6432	3.88931e-12	7.61888e-10
Yjefn3	670.024	2.42341	4.31887e-12	8.2636e-10
Igfbp2	1203.53	2.41056	5.29735e-12	9.90544e-10
Rasl11b	175.995	4.88287	1.28325e-11	2.34621e-09
Spon1	827.974	2.14486	1.2773e-11	2.34621e-09
Tuba3a	4559.44	1.08968	2.47766e-11	4.43151e-09
Itga11	140.105	6.6463	3.50102e-11	6.19454e-09
Fundc2	986.887	1.89928	3.55575e-11	6.22446e-09
Cramp1l	1619.38	1.47715	4.56142e-11	7.90086e-09
Edn3	160.43	10.6297	5.43907e-11	9.13264e-09
Ptpre	639.062	2.2866	1.21666e-10	2.02224e-08
Fbxo15	971.658	1.96018	1.32366e-10	2.17808e-08
Cspg5	2612.8	1.33564	1.72518e-10	2.78312e-08
Cstb	1983.59	1.60861	2.01894e-10	3.2254e-08
Igfbp4	226.331	4.34105	2.49584e-10	3.91134e-08
Dpep3	940.734	2.12549	3.27089e-10	5.03014e-08
Sohlh2	3223.96	1.07999	3.67897e-10	5.60531e-08
B230311B06Rik	348.615	3.25872	5.3482e-10	7.92834e-08
Ass1	430.324	2.65243	6.05878e-10	8.90154e-08
Sirt7	2336.17	1.22773	6.39554e-10	9.31315e-08
Dkk3	120.643	10.2186	9.46593e-10	1.35445e-07
Vldlr	494.378	2.66308	9.93661e-10	1.40954e-07
Gm12351	116.304	5.8829	1.13082e-09	1.59039e-07
1700013H16Rik	5472	1.10393	1.31612e-09	1.83532e-07
Phgdh	3630.51	1.11253	1.37573e-09	1.87481e-07
Scara5	325.134	4.45513	1.51772e-09	2.04706e-07
1700010B08Rik	113.204	7.07771	1.64237e-09	2.16202e-07
Gml	1072.31	1.65238	1.63207e-09	2.16202e-07
Gabrr1	122.373	10.2387	1.72366e-09	2.25102e-07
Gm1110	359.549	2.76707	2.51099e-09	3.20298e-07
Elavl3	320.086	3.59445	2.53276e-09	3.20589e-07
Amn	259.291	4.70821	3.28029e-09	4.05843e-07
Lrrc34	984.214	2.03479	3.90282e-09	4.79261e-07
Cd63	1044.16	1.85222	3.9833e-09	4.8552e-07
Fsip2l	1241.85	1.72317	5.74381e-09	6.84888e-07
B230312C02Rik	191.078	3.95772	6.93479e-09	8.09305e-07
Tcea3	183.59	3.98402	8.57524e-09	9.86752e-07
3830403N18Rik	1695.05	1.31577	1.01248e-08	1.14899e-06
Prom1	477.532	2.97701	1.02881e-08	1.15953e-06
Gm9465	258.263	4.01717	1.04653e-08	1.17147e-06
4930412C18Rik	267.029	3.05531	1.23507e-08	1.37318e-06
Nrcam	255.943	3.25361	1.36254e-08	1.4848e-06
Trim30a	409.024	2.90429	1.45506e-08	1.5752e-06
Lhx6	339.732	4.25189	2.06279e-08	2.18988e-06
Arid3c	170.739	3.82042	2.14484e-08	2.2624e-06
Tceal8	1477.81	1.49072	2.47326e-08	2.5922e-06
Lin28a	938.63	2.03723	2.84753e-08	2.96558e-06
Lrch2	272.222	2.91631	3.30418e-08	3.3562e-06
Trf	116.289	5.18951	3.61856e-08	3.60869e-06
Ak7	344.942	2.61491	3.8874e-08	3.80757e-06
Tmem132b	128.911	5.7498	6.2982e-08	5.99057e-06
Tsc22d3	1824.66	1.41149	6.5901e-08	6.19658e-06
Tbl1x	2664.79	1.02705	6.98376e-08	6.49253e-06
Hk1	96.5995	7.41429	7.24068e-08	6.66873e-06
Fthl17e	75.3061	9.53902	9.68765e-08	8.7588e-06
Dppa4	958.344	1.53664	9.64991e-08	8.7588e-06
Wdfy1	2489.84	1.00137	1.1085e-07	9.80637e-06
Gm5083	477.255	2.0986	1.42576e-07	1.22832e-05
Gm38299	96.2835	5.66322	1.58995e-07	1.35558e-05
AI662270	82.5275	7.22044	2.28751e-07	1.91071e-05
Trpm1	202.824	3.42227	2.39095e-07	1.98702e-05
Efcab6	199.352	3.69416	2.60404e-07	2.13182e-05
F11r	463.969	2.87903	2.64559e-07	2.15511e-05
Hrh1	88.2584	7.35528	2.76063e-07	2.23774e-05
Nrip3	740.672	1.72737	2.95616e-07	2.38449e-05
Arhgef28	881.48	2.25731	3.4657e-07	2.76836e-05
Jade1	1609.29	1.27712	3.57361e-07	2.84076e-05
Pear1	84.8911	7.22372	3.67037e-07	2.90365e-05
Kera	70.1064	9.43647	3.82791e-07	2.99944e-05
Masp1	79.516	5.83958	3.98696e-07	3.10926e-05
Wfdc15a	2283.83	1.04522	4.62755e-07	3.52529e-05
Klf11	2050.15	1.06777	5.20549e-07	3.85839e-05
Rhox7-ps1	932.628	1.45263	5.27273e-07	3.89071e-05
Sfxn1	1619.71	1.62414	5.44688e-07	4.00127e-05
Ppp1r9a	682.276	2.35304	5.77888e-07	4.22629e-05
Ehf	499.234	2.21713	5.81343e-07	4.23274e-05
Gm9028	147.634	3.60456	6.73168e-07	4.81607e-05
Gucy2g	61.1467	9.23866	7.12989e-07	5.03529e-05
Maob	60.9125	9.23297	7.12309e-07	5.03529e-05
Aloxe3	60.7022	9.2282	7.8042e-07	5.48795e-05
Ttc29	209.647	3.32513	8.8417e-07	6.11304e-05
Gm47872	145.624	4.46745	9.98723e-07	6.84749e-05
1700020D05Rik	60.9608	9.23342	1.02317e-06	6.98597e-05
Igsf8	216.082	4.3535	1.1504e-06	7.63302e-05
Arid5b	3084.38	1.03129	1.14588e-06	7.63302e-05
Polr2h	1957.16	1.0092	1.14662e-06	7.63302e-05
Rps2-ps10	858.689	1.55843	1.20458e-06	7.89698e-05
Sord	2502.04	1.06386	1.22831e-06	8.00256e-05
Spats2l	202.114	2.96264	1.32132e-06	8.49307e-05
4933433F19Rik	57.0761	9.13939	1.39612e-06	8.90434e-05
Gsta4	2305.21	1.11464	1.40215e-06	8.90824e-05
Csta2	742.084	1.58415	1.59494e-06	9.97901e-05
Rgsl1	113.272	4.87769	1.61603e-06	0.000100727
Speer4f2	244.784	2.75491	1.78848e-06	0.000110637
Nlgn1	70.871	9.4504	1.79783e-06	0.000110799
Asns	842.907	1.49561	1.96112e-06	0.000120411
Gm27164	2010.09	1.07461	1.97227e-06	0.000120646
Stard3	351.089	2.47465	2.04245e-06	0.000124476
D730045A05Rik	132.146	4.08681	2.15726e-06	0.000130988
B230303A05Rik	471.8	2.6492	2.26958e-06	0.000136299
Prxl2a	314.504	2.44111	2.2667e-06	0.000136299
Gxylt2	242.646	2.70567	2.30822e-06	0.000138115
Gm9732	128.579	4.4082	2.70358e-06	0.000159453
Erlec1	1951.74	1.18986	2.84533e-06	0.000166619
Rcor2	118.657	3.79414	3.0236e-06	0.00017643
Lrriq4	952.073	1.36177	3.27955e-06	0.000188689
Ushbp1	276.269	2.47259	3.50954e-06	0.000199825
Slc30a2	69.9363	6.44252	3.81778e-06	0.000216626
Dnajc18	495.926	1.85483	3.93936e-06	0.000221034
Sart3	1770.13	1.24603	3.94919e-06	0.000221034
Mbnl1	632.313	2.39409	4.27226e-06	0.0002367
Arhgap25	51.5226	8.99206	4.58318e-06	0.000251387
Mmp23	105.263	4.14896	4.78836e-06	0.000260041
Fbxo32	82.1712	5.68126	5.02162e-06	0.000271812
Hk2	198.628	3.2669	5.77675e-06	0.000308625
Gm39128	48.2971	8.89783	5.81137e-06	0.00030947
Trip10	257.76	2.62046	5.90075e-06	0.000313216
Nell2	1095.83	1.29717	6.57292e-06	0.000346658
Slc22a16	71.12	7.99569	6.59832e-06	0.000346886
Timd4	185.028	3.85024	6.67337e-06	0.000349714
Mageb18	49.4144	8.93185	7.01645e-06	0.000364213
Gm40538	581.438	1.87175	8.04014e-06	0.000412151
Bicdl2	123.093	3.73486	8.21414e-06	0.000418978
Crip2	354.148	2.05795	8.22424e-06	0.000418978
Lypd11	211.586	3.07289	8.25972e-06	0.000419487
Myo10	1412.03	1.08921	8.36989e-06	0.000423774
Prr5l	58.9967	6.73211	9.09767e-06	0.000456409
Nxf3	45.5489	8.81341	9.229e-06	0.00046159
Cpsf4l	1287.29	1.0968	9.36528e-06	0.000466987
4930453L07Rik	304.924	2.29314	9.9177e-06	0.000491553
Lmbrd1	1053.74	1.40533	9.97534e-06	0.000492926
Stac	44.9937	8.79605	1.01978e-05	0.000500911
Tekt3	44.8628	8.79152	1.04456e-05	0.000510038
Rubcnl	44.7982	8.78976	1.05576e-05	0.000513979
Kdm6b	541.712	1.71492	1.09079e-05	0.000529468
Ndufs5-ps	1650.3	1.08455	1.10962e-05	0.000535448
Lama1	50.6526	8.9658	1.15945e-05	0.000554304
Onecut2	207.421	3.51276	1.16217e-05	0.000554304
Gm46603	150.953	3.23281	1.21306e-05	0.000575244
Gnb5	114.404	3.58732	1.22743e-05	0.000580385
Gm6116	488.615	1.76138	1.29922e-05	0.000612567
Nt5c	276.925	2.42085	1.41991e-05	0.000661886
Gm10505	55.8523	6.65152	1.43192e-05	0.000665602
Dnajc11	2235.62	1.0087	1.43631e-05	0.000665759
Trpd52l3	147.578	3.82593	1.49405e-05	0.000686723
Stc2	61.7533	7.81704	1.57506e-05	0.000715958
Dmp1	333.611	2.17683	1.60028e-05	0.000723425
Ano7	42.4558	8.71212	1.61424e-05	0.000727736
Drc1	179.902	3.1534	1.65137e-05	0.000738403
D16Ertd472e	1982.69	1.03716	1.69344e-05	0.000755165
Gm5136	141.804	4.8868	1.83357e-05	0.000812024
Gm33301	1191.52	1.17312	1.83575e-05	0.000812024
Rgl3	55.6323	6.07231	1.87681e-05	0.000825745
Als2	754.844	1.87173	1.9352e-05	0.000844662
Fhl4	429.182	1.85161	2.00878e-05	0.00087181
Cxxc5	1231.85	1.19731	2.0133e-05	0.00087181
Lgi2	64.7928	5.306	2.14123e-05	0.000922356
Thrb	370.054	2.55348	2.17956e-05	0.000933975
Gm47144	43.5843	8.75085	2.27682e-05	0.0009706
Cmip	281.469	2.22066	2.39075e-05	0.00101391
Mfsd10	64.4761	7.87966	2.44406e-05	0.00103386
Fsip1	367.158	2.01031	2.52416e-05	0.00105687
Gprin2	48.1609	8.89297	2.57406e-05	0.00107231
Tmc7	41.6367	8.68475	2.61008e-05	0.00108184
Lgr6	107.851	3.58224	2.72822e-05	0.00112232
Mov10	250.768	2.84337	2.8246e-05	0.00115619
Spag6l	40.0266	8.62777	3.24885e-05	0.00131029
Ripor1	106.434	4.14568	3.32725e-05	0.0013303
Znrf3	1268.5	1.07715	3.34444e-05	0.00133251
Fndc4	105.058	5.03851	3.46593e-05	0.00137758
Hopx	139.121	3.05312	3.53874e-05	0.0013964
Sco1	1488.96	1.09933	3.69633e-05	0.00144131
Flywch2	113.458	3.48442	3.93436e-05	0.00152329
Mgst2	39.9196	8.62408	3.95277e-05	0.00152683
Oprd1	59.819	7.77152	4.00782e-05	0.00154086
Sorcs3	1190.53	1.09699	4.0663e-05	0.00155246
Ccdc43	421.264	1.92267	4.12149e-05	0.00156626
Cox7b2	1055.72	1.22514	4.17785e-05	0.00158402
Bex2	261.109	2.19503	4.2488e-05	0.00160256
Mirg	57.3585	7.71063	4.35055e-05	0.00163071
Dnaaf3	38.2173	8.56101	4.5141e-05	0.00168434
4632411P08Rik	86.4992	4.27812	4.70802e-05	0.00175273
Krt17	82.6818	4.66216	4.87408e-05	0.00180637
Kmt2a	333.588	2.12149	5.45723e-05	0.00200892
Obp2a	103.326	4.77059	5.4945e-05	0.00201363
Grhl2	635.181	1.71546	5.72378e-05	0.00209299
Aldh6a1	1069.41	1.26578	5.93294e-05	0.00215036
Tec	135.896	3.99156	6.0994e-05	0.002201
Pnma5	120.631	3.81057	6.15396e-05	0.00221099
Ago2	361.79	2.07808	6.17021e-05	0.002212
Cdkn1c	484.171	1.60963	6.87757e-05	0.00244443
Nupr1	473.945	1.6245	6.90285e-05	0.00244798
Hyal2	294.503	2.07449	7.11241e-05	0.00251585
Zfp54	35.1465	8.43987	7.2975e-05	0.00256582
Sult5a1	346.477	1.98247	7.33563e-05	0.00257373
Gm14275	347.284	1.82645	7.37108e-05	0.00258066
Gm46426	196.569	3.01667	7.46294e-05	0.00260175
Csk	729.355	1.80669	7.45466e-05	0.00260175
Fbp2	437.461	1.83736	7.49381e-05	0.00260699
Lpar1	914.008	1.67193	7.57358e-05	0.00262918
Gm44186	76.9795	4.18382	7.60383e-05	0.00263413
Iqgap2	122.736	3.52508	7.63932e-05	0.00264086
Sfmbt2	330.082	1.95461	8.29618e-05	0.00284403
Klf15	118.005	4.61219	8.44024e-05	0.00286677
Scimp	80.1404	4.35884	8.44963e-05	0.00286677
Gm15266	292.451	2.03051	8.59817e-05	0.00291117
Tubb6	827.621	1.52244	8.68936e-05	0.00293264
Gm5907	174.91	2.74685	8.90966e-05	0.00298656
Ascl2	232.417	2.65096	8.95527e-05	0.0029951
Mroh8	39.5291	8.60797	9.51805e-05	0.00316019
4930591A17Rik	95.2649	4.77454	9.73997e-05	0.00321183
Hebp2	78.7115	4.42723	9.87793e-05	0.00321784
Nfyb	1564.91	1.20232	9.89503e-05	0.00321784
Fam135a	879.435	1.15987	9.84265e-05	0.00321784
Thop1	971.131	1.11527	9.86732e-05	0.00321784
Rims4	35.1947	8.44066	0.000101266	0.00327372
CT030740.1	33.4018	8.36594	0.000102117	0.00329299
Gm33489	193.501	2.46077	0.000102954	0.00329594
Pde1c	1046.54	1.26661	0.000105252	0.00333843
Sirpa	86.9459	5.17681	0.000106552	0.00335885
Rbm38	378.118	2.09206	0.000108204	0.00339791
Gm48168	586.738	1.42248	0.000114264	0.00355428
Rac3	218.832	2.68688	0.000114524	0.00355565
Dner	266.48	2.10222	0.000116741	0.00361764
Xlr5b	951.989	1.10441	0.000120344	0.00371531
Aup1	895.281	1.14664	0.000125877	0.00387161
Ocrl	203.632	3.37996	0.000136917	0.0041491
Gm13465	553.372	1.4074	0.000137983	0.00417373
Dlx1	188.648	2.7294	0.000138493	0.00418146
Ocstamp	32.4889	8.32548	0.000145222	0.0043212
Ctag2	36.9304	8.50985	0.000150977	0.00447626
Gm43123	138.305	2.88102	0.000154412	0.00456988
Mapk13	346.214	1.80701	0.000159887	0.00467306
Rbm20	45.764	5.34165	0.000176044	0.00511802
Six1	136.425	3.55931	0.000182983	0.00529171
Dapk2	164.932	2.64377	0.00018392	0.00530948
Etnk2	61.7273	5.85734	0.000185215	0.00533749
Gm13261	148.27	2.66132	0.000187347	0.0053801
Tbcel	656.223	1.29462	0.000208198	0.00591693
Dnd1	567.609	1.67914	0.000210127	0.00596144
Tpi1	640.795	1.28624	0.000217406	0.00613623
Lhpp	433.147	1.56687	0.000219903	0.00619606
Dusp1	254.623	2.45546	0.000226865	0.00637043
Drd4	97.6308	3.54798	0.000230783	0.00645839
Sash3	36.8382	8.50624	0.000235435	0.00654972
Mtfr2	447.452	1.62879	0.000235384	0.00654972
Pecam1	685.828	1.41387	0.000235639	0.00654972
Atrn	842.5	1.13863	0.000241187	0.00665894
Alox5ap	29.4732	8.18574	0.000244562	0.0067408
Gm30124	233.631	2.23267	0.000264247	0.0071634
Pja1	1518.82	1.09434	0.000275314	0.00740245
Tmprss11f	126.616	2.77502	0.000277242	0.00743
Fam131a	47.7565	5.11997	0.000291881	0.0077418
Fbn2	324.107	1.80713	0.000292032	0.0077418
Ska2	527.939	1.37528	0.00029217	0.0077418
Spg11	1184.17	1.20286	0.000294992	0.007804
Mmp19	71.987	5.09544	0.000297068	0.0078463
Fitm1	43.8668	6.24091	0.000299246	0.00789117
Erlin1	601.213	1.30161	0.00030149	0.00793194
Gm5091	319.752	2.17513	0.00030246	0.00793776
Gnb3	28.5105	8.1373	0.000314252	0.00819495
Nkx1-2	41.1117	8.66474	0.000318448	0.00822616
Arhgef2	59.4313	4.4721	0.00031832	0.00822616
Acer2	420.363	1.54286	0.000319746	0.00824674
Gm6969	190.503	2.33599	0.00032061	0.00825608
Frat1	561.411	1.41731	0.000323486	0.00830416
E330018M18Rik	28.1545	8.1196	0.000328778	0.00841087
Man1c1	303.147	1.77628	0.000329369	0.00841087
Sorl1	634.957	1.32856	0.000329684	0.00841087
Top1mt	126.505	3.01894	0.000345604	0.00874911
Hus1b	286.861	2.04878	0.00034716	0.00876026
Anxa4	104.993	3.26028	0.000352507	0.00885572
Acot5	27.7709	8.09954	0.000363167	0.00908898
Ap2a1	485.511	1.42257	0.000363449	0.00908898
Ighmbp2	477.515	1.79315	0.000367128	0.00913931
Casp7	872.344	1.34847	0.000366735	0.00913931
Gm44113	771.356	1.3106	0.000369088	0.00917423
Ddi2	1012.28	1.29383	0.000371756	0.00922662
Lrwd1	466.34	1.43425	0.000373366	0.00925261
Pzp	234.54	2.26382	0.00037653	0.00931699
Lypd9	162.237	2.57413	0.000382993	0.00943435
Xpnpep2	42.1427	8.70054	0.000389891	0.00957226
Atp12a	40.9098	8.65952	0.000400276	0.0097434
Fut4	27.4334	8.08172	0.000404945	0.00981351
Shisal2b	126.141	2.89988	0.000405767	0.00981896
Aqp8	27.7449	8.09902	0.000412586	0.0099256
Rnf165	89.1617	4.73262	0.000416719	0.00999579
Angptl1	60.7506	4.66427	0.000418989	0.0100322
Ppp1r1b	27.2877	8.07399	0.000423102	0.0100901
Dusp3	235.757	2.06776	0.00042775	0.0101567
Zcchc4	304.462	1.87759	0.000445517	0.0105324
Fam184b	69.2616	4.83705	0.000452793	0.0106439
Atf7ip	782.009	1.40281	0.000463176	0.0108107
Faap20	199.921	2.18011	0.000487515	0.0112669
Bex4	897.765	1.03954	0.000490755	0.0112947
Gm35161	26.5793	8.03682	0.000492719	0.0113078
BC035947	48.5705	8.90553	0.000502	0.0114966
Fbxo42	232.955	2.37317	0.000502343	0.0114966
Slc7a9	278.891	1.84736	0.000503839	0.0115081
Pcsk6	292.213	2.15888	0.000514386	0.0116496
Crybb3	84.4009	3.48739	0.00052445	0.0118217
Rabggta	634.881	1.22376	0.000564313	0.0126165
1700066M21Rik	311.554	1.79569	0.000565117	0.0126174
Abcc4	125.152	2.84346	0.000571051	0.0126982
Plcd3	153.099	3.90856	0.000577234	0.0127838
Cad	927.558	1.04412	0.000586218	0.0129653
Igf2bp1	255.366	2.07251	0.0005959	0.0131265
Myt1l	864.32	1.14664	0.000605116	0.0132763
Acadvl	687.316	1.18425	0.000609849	0.0133445
Cdh13	191.076	2.69985	0.000648095	0.0140877
Paxx	161.133	2.33273	0.000662793	0.0143676
Slc23a2	283.164	2.332	0.000667383	0.0144307
Gm35288	26.1756	8.0135	0.000676582	0.0145341
Cplx3	35.2286	6.96435	0.000685743	0.0146735
Trim29	55.6748	7.62313	0.000715884	0.0151802
Barhl2	27.6586	8.09274	0.000718279	0.0151919
Elovl6	396.422	2.11768	0.000721602	0.0152325
Spns2	37.4194	7.05233	0.000728167	0.0153222
Prss45	987.356	1.07216	0.000727546	0.0153222
Mief1	1394.41	1.01762	0.000741265	0.0155581
Gcn1	540.994	1.39651	0.000747794	0.0156353
Cobl	94.7666	3.57064	0.00076177	0.0158642
Gpx2	126.852	2.92615	0.000762599	0.0158642
Gprasp2	128.137	3.59191	0.000788254	0.0163565
Tbx1	34.9945	6.95357	0.000792681	0.0163658
Snx25	417.549	1.54971	0.000811305	0.0166875
Lratd2	173.492	2.16522	0.000823815	0.0169026
Bex1	657.277	1.18385	0.000829408	0.0169329
Gm5086	24.2942	7.90654	0.000837734	0.0170121
Gm43763	165.87	2.23056	0.000850334	0.0172106
Serpina3h	75.6239	3.31308	0.000857367	0.0172892
Tmem132d	122.837	2.86625	0.000883955	0.01776
Gm50094	42.6831	8.71908	0.000889184	0.0178433
Gm6526	24.0839	7.89454	0.000892719	0.0178707
Pitpnc1	180.194	2.92084	0.000916267	0.0182532
Serp2	76.1925	3.38429	0.000920527	0.0183159
Gna12	241.476	1.97224	0.000939642	0.0186063
Gm40646	24.2095	7.90102	0.000964774	0.0190352
Tmem225	31.38	8.27708	0.000973972	0.0191478
Tomm40	923.885	1.19333	0.00101355	0.0197372
Cyp3a13	57.7002	3.80158	0.00103831	0.0201479
Apoc2	313.056	1.59908	0.00104042	0.0201587
Lncenc1	144.588	3.57817	0.00105355	0.0203477
Gm41	846.179	1.1893	0.0010576	0.0204018
Fthl17f	87.7694	3.33218	0.00107422	0.0206159
Trpc7	249.653	2.36811	0.00107219	0.0206159
Edc3	740.948	1.08589	0.00108203	0.0207032
Tex19.2	485.74	1.46646	0.00109226	0.0208506
Tcf7	719.674	1.13793	0.00110216	0.0209665
Kcnc2	45.8694	4.74229	0.00112099	0.0212266
Agap3	100.697	3.52514	0.00112033	0.0212266
Dhrs3	86.1105	3.81198	0.00115679	0.021804
Nfatc1	170.724	2.59806	0.00116657	0.0219381
Otop3	22.8187	7.81639	0.00119449	0.022412
Ramp3	236.413	2.20037	0.00119594	0.0224136
Ace	31.1956	6.8314	0.00119975	0.022434
Dll1	122.684	3.44474	0.00119868	0.022434
Gm30735	105.321	3.11263	0.00122045	0.0227115
Fancc	1032.15	1.11133	0.00123771	0.0229095
Ctsz	287.274	1.63907	0.00124234	0.0229693
4933431K14Rik	36.6448	5.46098	0.00124416	0.0229772
4933432K03Rik	60.7242	3.71205	0.00127359	0.0234417
Jakmip3	33.2666	6.9264	0.00128423	0.0235849
Il31ra	48.039	7.4601	0.00131491	0.024047
Tescl	128.881	2.59014	0.00131524	0.024047
Mxra8	31.8399	8.29597	0.00131888	0.0240868
Tex55	22.282	7.78197	0.00136882	0.0248062
Tmem255a	37.732	8.54271	0.00138131	0.0249387
Gadd45b	223.765	1.87749	0.00141097	0.0253467
Usp26	259.698	1.86161	0.00142693	0.0256054
Timm21	670.997	1.47774	0.0014376	0.0257127
Pcsk4	79.668	3.84693	0.00144398	0.0257877
Gm773	1018.93	1.03648	0.00148459	0.0262737
Adh4	383.296	2.13295	0.00153691	0.0270769
Slc6a2	29.7662	8.20087	0.00159968	0.0280743
Cntfr	22.2597	7.78141	0.00162135	0.0283822
Pomc	415.303	1.51769	0.0016424	0.0287202
4930592C13Rik	564.572	1.16054	0.00165484	0.0288458
Zfp977	306.246	1.81038	0.00166104	0.0289233
Dsp	57.6985	4.92138	0.00167648	0.0289945
Acbd7	367.606	1.40518	0.00170872	0.0294728
2400006E01Rik	62.4687	4.0133	0.00173946	0.0298523
Gdf3	158.784	2.57209	0.00175212	0.0298953
Anxa6	248.588	2.31812	0.0017532	0.0298953
Bzw2	679.771	1.28614	0.00175211	0.0298953
Irx2	29.8546	6.7689	0.00175913	0.0299487
Sdk1	207.162	1.95406	0.00177034	0.0300319
Trpv1	27.8652	8.10349	0.00177549	0.0300883
Jhy	183.044	2.3363	0.0017777	0.0300947
Kdm3a	581.025	1.47687	0.00179092	0.0302253
Zbtb32	541.217	1.25266	0.00180353	0.0303137
Atp6v0c-ps2	252.809	1.7	0.00180963	0.0303852
Entpd7	601.26	1.2594	0.0018221	0.0305634
Gm17088	60.0821	3.49611	0.0018273	0.0306194
Fscn1	43.8688	7.32866	0.00184144	0.0307053
Msn	99.1246	3.7149	0.00184176	0.0307053
Trim35	524.879	1.39475	0.00184714	0.030734
Insyn2a	476.396	1.23264	0.00186469	0.030955
Gapdh	422.989	1.46607	0.00187188	0.0310189
4933401H06Rik	28.7388	6.71316	0.00192444	0.0316667
Gm27216	29.1569	6.68489	0.00194153	0.0319159
Comt	511.163	1.28232	0.00195194	0.0319911
Perp	947.739	1.16756	0.00195431	0.0319982
Gas7	86.002	4.31603	0.00199344	0.0325094
2010013B24Rik	20.8176	7.68368	0.00201745	0.032699
Cdc14a	157.829	3.65795	0.0020242	0.0327515
Phf11d	393.926	1.37255	0.00203216	0.0328156
Plbd1	158.734	2.80266	0.00203483	0.0328266
Npnt	371.478	1.84777	0.00205399	0.0330385
Cpne7	28.8755	6.71891	0.00205832	0.0330759
Gsn	80.6827	4.21875	0.00207392	0.0332493
Lrp3	28.6144	5.67171	0.00210655	0.0336864
Rragb	25.0672	7.95074	0.00212301	0.0338182
Zfp641	26.6387	8.03853	0.00213398	0.03396
Slc35a3	295.947	1.56185	0.00214043	0.0340297
Rpp25	36.8589	5.37172	0.00215113	0.0341338
Gm42497	38.9891	5.18662	0.00215395	0.0341457
Eml2	40.9813	6.26914	0.0022047	0.0347493
Irf8	44.8711	4.34512	0.00221246	0.034805
Pramel3	402.734	1.32917	0.0022272	0.0349058
Nt5e	88.174	3.47128	0.00225199	0.0351247
2610528J11Rik	225.512	1.92828	0.00225111	0.0351247
Psmb11	33.6062	5.97329	0.00225994	0.035182
Ubac2	1217.02	1.00075	0.00226401	0.0352121
Rpl31-ps3	20.408	7.65581	0.00232838	0.0360089
Fthl17-ps2	27.6119	6.65531	0.00236897	0.0365336
Gm4756	25.3194	7.96756	0.00242028	0.0372551
Zfp953	391.85	1.48144	0.00242734	0.0373288
Il10rb	76.1871	2.98773	0.00248407	0.0379178
Efcab12	777.904	1.175	0.00250207	0.0381488
Slc22a4	33.6242	5.38667	0.00250758	0.0381634
Kctd4	32.4534	8.32533	0.0025664	0.0386986
Gm45405	59.773	3.44106	0.00256814	0.0386986
Ceacam10	53.3261	3.56514	0.00261221	0.0392547
Lamc2	317.354	1.53392	0.0026458	0.0396869
Cd14	32.0624	8.30785	0.00269269	0.0402071
Lurap1	44.074	4.03591	0.00270881	0.0403299
H2ax	912.376	1.15591	0.00271317	0.0403299
Gm10762	64.9299	3.23163	0.00275464	0.0406161
Rhox7a	274.147	1.5425	0.00276011	0.0406239
Gm9530	25.8561	7.99776	0.0028216	0.0413702
Lpin1	637.088	1.183	0.00282338	0.0413702
Il27ra	32.135	8.30946	0.00286507	0.0418141
Cap1	772.731	1.1391	0.00286883	0.0418141
Defb20	19.4803	7.58859	0.00290893	0.0423324
AL805980.1	95.1209	3.46392	0.00293	0.0425911
C130074G19Rik	41.0772	6.27464	0.00297431	0.0430073
Mdp1	435.851	1.22262	0.00298668	0.0431104
Rdh11	568.533	1.14235	0.00302597	0.0436091
Gm45809	31.6444	8.28726	0.00304083	0.043657
4933412O06Rik	144.13	2.24813	0.00303948	0.043657
Gm19590	99.3292	3.83549	0.00304904	0.0437038
Enoph1	325.351	1.53248	0.00306963	0.0438843
Zim2	34.4223	5.27026	0.0030995	0.0441961
Snx10	334.946	1.88238	0.00313145	0.0445593
Ctsll3	19.4565	7.58566	0.00314884	0.0446051
Sptssa	461.777	1.24608	0.00314843	0.0446051
Glce	877.908	1.2922	0.00316148	0.0446542
4921525O09Rik	19.1354	7.56292	0.00324103	0.0455433
Spaca1	225.512	2.06808	0.00324554	0.0455678
2310039H08Rik	597.392	1.20583	0.00325961	0.0457263
Slc44a3	611.509	4.83095	0.00328393	0.0459108
Gm41611	94.0229	2.95734	0.00328303	0.0459108
Gm12917	18.9012	7.54465	0.00329051	0.0459637
Tceal1	214.866	1.78137	0.00330382	0.0460714
Spsb2	35.6306	5.05361	0.00332958	0.0463672
Tbc1d1	1065.72	1.05256	0.00333066	0.0463672
Gm32341	18.9897	7.55184	0.0033359	0.0464008
Upk1a	192.306	1.90921	0.00338506	0.0468527
Sfta2	106.617	2.6033	0.00341874	0.0470843
St3gal5	330.825	1.5476	0.0034216	0.0470843
Fn1	347.059	1.49402	0.00341835	0.0470843
Ift122	728.383	1.03465	0.00342188	0.0470843
Ccl4	23.1689	7.83954	0.00345144	0.0473673
Mup3	18.7481	7.53322	0.00348484	0.0477461
4931403E22Rik	25.5695	6.49151	0.00348254	0.0477461
Spindoc	171.994	2.04381	0.00356058	0.0484983
Slc5a1	29.7164	8.19825	0.00362819	0.0492729

### Sheet: Chd4_Vasa_P1_Down
Geneid	baseMean	log2FoldChange	pvalue	padj
Ldhb-ps	1606.18	-3.01087	2.90898e-39	9.57346e-36
Ldhb	36210.9	-1.02982	8.9185e-30	1.33413e-26
Casc1	1451.82	-2.68194	5.0965e-29	6.98858e-26
Pls1	3745.97	-1.61884	3.10791e-23	2.32457e-20
Nlrp4f	7672.66	-1.3374	1.26205e-21	7.4168e-19
Musk	3204.48	-1.61298	2.70791e-21	1.48529e-18
Id3	12910.5	-1.04439	2.91885e-21	1.54934e-18
Noto	569.409	-4.46404	2.44567e-20	1.25761e-17
Cd9	9528.13	-1.26537	1.46184e-19	7.28926e-17
Ggct	877.746	-2.69978	2.88823e-18	1.32016e-15
Ube2c	4209.77	-1.32667	7.57876e-18	3.11771e-15
Mgst3	4171.72	-1.37782	5.77147e-17	2.2086e-14
Zfp57	2889.09	-1.64373	7.76593e-17	2.90428e-14
Chd4	1061.64	-3.12997	5.13312e-16	1.65619e-13
Tbpl2	474.902	-3.84612	7.1995e-16	2.27823e-13
Pter	194.384	-7.02767	1.10931e-15	3.4441e-13
Cdc25c	184.061	-6.2115	4.08804e-15	1.20123e-12
Tsga10ip	273.845	-4.26851	1.64054e-14	4.65434e-12
Fmn2	162.484	-6.19288	4.41944e-14	1.17293e-11
4930550C14Rik	1102.75	-1.99931	2.98262e-13	7.11291e-11
Gm5113	157.737	-5.48436	1.33497e-12	2.86943e-10
Mos	644.254	-3.01028	2.04885e-12	4.21423e-10
Pkd2l2	3501.94	-1.24144	3.73148e-12	7.39777e-10
Tesc	1847.61	-1.71461	4.79249e-12	9.06441e-10
Cpd	232.649	-4.36811	1.75814e-11	3.17913e-09
Asf1a	3640.33	-1.09129	4.73974e-11	8.12422e-09
Dynlt1b	880.733	-2.01011	5.36618e-11	9.10314e-09
Fam219b	2877.69	-1.12307	2.10521e-10	3.33089e-08
Fbxw21	107.837	-6.34123	4.34816e-10	6.56412e-08
Gm13736	460.685	-2.48513	1.34467e-09	1.85938e-07
Lrrc17	415.857	-2.55729	2.29368e-09	2.97185e-07
Usp2	2509.53	-1.19427	6.01772e-09	7.12385e-07
Gdf9	303.481	-3.56785	6.30821e-09	7.4144e-07
H1f8	937.235	-1.79919	7.19305e-09	8.33533e-07
Hmmr	2402.17	-1.10452	1.33189e-08	1.46108e-06
Gm48677	89.168	-6.61761	1.94585e-08	2.07915e-06
Wdr76	2487.36	-1.04047	3.07769e-08	3.16522e-06
Ccdc18	983.545	-1.68491	3.11293e-08	3.18157e-06
Fbxw16	85.7301	-6.25456	3.47446e-08	3.48611e-06
Tmem181b-ps	1203.68	-1.43173	3.8505e-08	3.79401e-06
Cdk15	74.8903	-9.86006	4.37706e-08	4.2618e-06
B4galt6	119.229	-4.99395	5.72342e-08	5.50754e-06
Ninj2	482.725	-2.33064	6.3735e-08	6.02735e-06
Gm33424	725.651	-1.92134	6.89018e-08	6.44193e-06
Fbxw27	457.898	-2.67882	7.25434e-08	6.66873e-06
Zc3h6	933.956	-1.58743	1.05044e-07	9.39403e-06
Mphosph9	318.822	-2.66904	1.09985e-07	9.78273e-06
Dse	734.311	-2.18551	1.14702e-07	1.00395e-05
Fgf7	67.1479	-9.70275	1.16387e-07	1.00798e-05
Lzts1	94.4037	-8.73625	1.90001e-07	1.61158e-05
Trappc3l	772.519	-1.70488	4.20477e-07	3.26366e-05
Ap3m2	69.8027	-6.29786	4.37721e-07	3.37991e-05
Ppp2r3c	648.98	-1.82147	4.45614e-07	3.4105e-05
Zp3	717.433	-2.09924	4.87905e-07	3.64931e-05
AA545190	82.5676	-5.19455	4.96793e-07	3.69897e-05
Cntn4	75.29	-6.36424	5.906e-07	4.2812e-05
Fermt2	2492.69	-1.18121	8.08085e-07	5.65831e-05
Trp53inp2	79.7773	-5.14331	8.41258e-07	5.86563e-05
Gfpt1	894.116	-1.63953	8.65049e-07	6.00607e-05
Gm11942	725.419	-1.59849	1.03156e-06	7.01415e-05
Ftdc2	1408.69	-1.25708	1.07552e-06	7.283e-05
Zfp322a	505.156	-1.93386	1.12149e-06	7.56318e-05
Abhd4	165.001	-3.51505	1.13523e-06	7.62455e-05
Mocos	1385.39	-1.31541	1.19932e-06	7.89392e-05
Dipk1b	123.711	-4.74701	1.31614e-06	8.49296e-05
Lman2l	1492.47	-1.14639	1.36164e-06	8.71817e-05
Ube2u	65.4788	-6.59865	1.54352e-06	9.69413e-05
Tgif1	783.275	-1.74123	1.76461e-06	0.000109572
Mcf2	61.8077	-6.51517	2.26543e-06	0.000136299
Fbxl15	194.854	-3.13822	2.84059e-06	0.000166619
A130010J15Rik	394.049	-2.07859	3.05625e-06	0.000177705
Ndufa12-ps	1080.83	-1.35572	3.44421e-06	0.000197472
Gm5141	136.236	-4.5242	3.49119e-06	0.000199471
Ntpcr	1197.55	-1.19278	3.86784e-06	0.000218712
Sqle	420.219	-2.25371	3.9169e-06	0.000220728
Exd1	686.841	-1.55946	4.11635e-06	0.000228833
Tstd3	45.5304	-9.14223	4.38125e-06	0.000241924
Fam3a	66.2796	-5.41367	4.69933e-06	0.000256361
Kank3	1624.84	-1.07976	5.18878e-06	0.000279939
Eci1	1335.09	-1.21942	5.47484e-06	0.000294407
Fbxw18	1550.63	-1.35322	5.59671e-06	0.00029998
Aen	1363.83	-1.17491	6.74654e-06	0.000352426
Parp16	62.2518	-5.82259	7.36817e-06	0.000381268
Zfp37	43.1616	-9.06497	7.60697e-06	0.000392391
Tspan17	71.7208	-5.66926	7.76028e-06	0.000399048
Txnip	1403.5	-1.1852	9.05294e-06	0.000455554
Zfp667	278.905	-2.97084	1.01735e-05	0.000500911
Cptp	76.8235	-4.90149	1.03762e-05	0.000508154
Gata3	40.6652	-8.97965	1.14939e-05	0.000551406
Gm38227	39.4074	-8.934	1.44764e-05	0.000669126
Pms1	344.407	-2.09913	1.57232e-05	0.000715958
Ndufaf7	1573.42	-1.23545	1.59843e-05	0.000723425
Npm2	198.487	-3.23364	1.64567e-05	0.000738403
Gm37606	40.8432	-8.98501	1.65062e-05	0.000738403
Rita1	38.7112	-8.90863	1.74166e-05	0.000774568
Slc15a2	38.4405	-8.89796	1.8695e-05	0.000824736
Paip2b	670.763	-1.77703	1.91894e-05	0.000839793
Map3k6	216.201	-3.60905	1.99278e-05	0.00086749
Eif2b5	1084.67	-1.42885	2.12485e-05	0.0009177
Nlrp14	1467.46	-1.54102	2.15725e-05	0.00092683
Cyp39a1	1215.88	-1.22546	2.29106e-05	0.000974144
Deup1	52.0156	-7.86205	2.45211e-05	0.0010346
Hexdc	1290.72	-1.23285	2.48408e-05	0.00104541
Zfp994	67.0363	-5.2165	2.51384e-05	0.00105523
Gm37060	37.0019	-8.84282	2.68321e-05	0.00110935
Gm42794	51.5145	-6.79348	2.72502e-05	0.00112232
Edem1	805.458	-2.09343	2.93973e-05	0.00119736
Terb2	480.415	-1.8785	3.08408e-05	0.00124997
Srr	53.226	-7.89418	3.2874e-05	0.0013226
Ccdc39	35.5429	-8.7851	3.3308e-05	0.0013303
Lamb2	48.5229	-7.80726	3.72776e-05	0.00145013
Gm17949	34.7366	-8.75198	3.99165e-05	0.00153824
Yes1	811.995	-1.33067	4.05444e-05	0.00155153
Abi3bp	2081.48	-1.0177	4.08374e-05	0.00155551
Gda	208.347	-3.75445	4.22623e-05	0.00159868
Taf1a	1929.23	-1.29013	4.25597e-05	0.00160256
Pced1a	97.0362	-3.67936	4.30638e-05	0.00161784
Galnt13	82.3809	-5.21997	5.30041e-05	0.00195996
Gm37297	39.2943	-8.92897	5.4727e-05	0.00201012
Ttc9c	888.05	-1.1922	5.8832e-05	0.00213704
Ogfod1	182.477	-2.5598	5.87204e-05	0.00213704
Dyrk3	45.9829	-9.15584	5.86886e-05	0.00213704
Gm45223	53.2085	-6.83237	6.02229e-05	0.00217795
Xrra1	45.2105	-7.70556	6.12983e-05	0.00220714
Amer1	43.2679	-6.61184	6.63117e-05	0.00236694
Zc4h2	44.8388	-7.64329	7.12481e-05	0.00251585
Mrpl34	1250.65	-1.06965	8.01207e-05	0.00275813
Cep55	325.326	-1.95746	8.15731e-05	0.00280227
Aip	1386.65	-1.0759	8.35204e-05	0.00285723
Akirin2	875.306	-1.37424	8.39784e-05	0.00286677
Gm37238	32.4249	-8.65207	8.69723e-05	0.00293264
Ttc13	763.093	-1.53384	8.91157e-05	0.00298656
Scamp5	137.799	-3.06747	9.14963e-05	0.0030539
Mthfd2	302.901	-1.97388	9.20385e-05	0.00306578
Ggh	382.018	-2.22038	9.83756e-05	0.00321784
Dapp1	30.9388	-8.58541	0.000102262	0.00329299
Fbxo48	30.6613	-8.57191	0.000102776	0.00329594
Gpr137c	495.188	-1.78313	0.000103622	0.00331089
Tert	41.9484	-7.59776	0.000105873	0.00335026
Rab3b	43.2983	-6.6917	0.000106349	0.00335885
Slmap	856.985	-1.20495	0.000108781	0.0034095
Sat2	30.6314	-8.57018	0.000113809	0.00354683
Pstpip1	41.4326	-7.52701	0.000119831	0.00370642
Hey1	29.8047	-8.53122	0.000125343	0.00386241
B4galt4	728.181	-1.33369	0.000131968	0.0040363
Plekha8	1047.45	-1.12405	0.00013486	0.00410328
Inpp5d	44.5776	-6.1579	0.000134906	0.00410328
Sp140	670.48	-1.37763	0.000135504	0.00411388
Pold1	240.989	-2.74813	0.000141627	0.00424648
Cpa2	29.3464	-8.50863	0.000141787	0.00424648
Gm10010	48.48	-5.87039	0.000155083	0.0045748
Mfsd12	39.4588	-7.51028	0.000156838	0.00460852
Cryz	231.5	-2.18018	0.000158529	0.00464163
Klhl41	28.4164	-8.46204	0.000182249	0.00527977
Ddb2	51.6242	-4.66459	0.000187172	0.0053801
Nde1	39.8051	-6.57164	0.000190008	0.00543753
Gm36480	425.572	-1.9174	0.000199762	0.00569684
Srd5a1	37.7794	-7.44717	0.000202951	0.00577777
Gm8210	52.6029	-4.54583	0.000212088	0.00599641
Glrx2	995.977	-1.11744	0.000228731	0.00641188
Ttc14	697.232	-1.32105	0.000235221	0.00654972
Gm43348	570.427	-1.39521	0.000238756	0.0066029
Ccdc65	27.5733	-8.41841	0.000238534	0.0066029
Ccdc36	52.8364	-4.52674	0.000250913	0.00689278
Yap1	146.436	-3.10275	0.000251488	0.00689707
Rnft1	480.893	-1.47009	0.000254313	0.00695136
Cd82	27.2851	-8.40421	0.000256674	0.00700426
4930579G24Rik	26.8771	-8.382	0.000257521	0.00701574
Airn	27.2416	-8.40194	0.000262967	0.00714046
Vav3	27.5326	-8.41742	0.000269554	0.00728327
Pinlyp	434.896	-1.62447	0.00027294	0.00736066
Pbx4	26.9342	-8.38463	0.000273313	0.00736066
AW146154	154.151	-2.74332	0.000276803	0.00743
Nostrin	1066.23	-1.03131	0.000279358	0.00747453
Camkv	26.5726	-8.36578	0.000283537	0.00754951
Foxr1	258.65	-2.36085	0.000304263	0.0079597
Fbxw28	37.5935	-6.4054	0.000304144	0.0079597
Tm4sf1	35.6577	-7.30509	0.000317205	0.00821985
Nuf2	954.13	-1.09095	0.000322292	0.00828642
Pdzd11	1097.44	-1.03707	0.000329688	0.00841087
Gm42548	26.0408	-8.336	0.000337438	0.00858198
Zfp329	862.793	-1.09192	0.000345596	0.00874911
Myzap	41.118	-5.46579	0.000347642	0.00876026
Hmces	744.052	-1.16652	0.000350079	0.00880818
Lysmd2	164.173	-2.82266	0.000364131	0.00909221
Ptpn18	772.898	-1.22957	0.000378757	0.00935421
Ywhag	369.119	-1.73734	0.000385244	0.00947561
Surf2	134.727	-3.42572	0.000390336	0.00957226
6720464F23Rik	26.1307	-8.34207	0.000392401	0.00960857
Gm6878	169.179	-2.43153	0.000395579	0.00964335
Gm42856	35.7723	-7.36899	0.000404403	0.00981351
Gm30198	418.788	-1.55255	0.000407511	0.00982284
Zfp846	167.089	-2.41363	0.000407718	0.00982284
Lrrc46	42.6819	-5.68637	0.000407314	0.00982284
C86187	281.684	-2.07914	0.000413692	0.00993766
9430041J12Rik	25.5391	-8.3077	0.000423864	0.0100936
Angptl2	33.972	-7.29417	0.000431995	0.0102428
Gm14820	253.231	-1.89276	0.000454109	0.0106444
Cmtr2	32.8019	-6.207	0.000464483	0.0108259
Cmya5	143.514	-3.45329	0.000467647	0.0108842
Neil1	24.813	-8.26619	0.000481852	0.0111674
Chst10	91.6311	-3.41069	0.000486122	0.0112505
Izumo4	290.667	-2.05114	0.000490775	0.0112947
Rell1	152.027	-2.68819	0.000490193	0.0112947
Slc35f2	128.44	-2.93071	0.000504944	0.0115081
Drc7	24.2038	-8.2308	0.000512291	0.0116431
Gm43519	33.2087	-7.1989	0.000516444	0.0116732
Psme2	494.55	-1.51252	0.000553402	0.0124124
1810059C17Rik	23.906	-8.21295	0.000553675	0.0124124
D7Ertd443e	1468.83	-1.00228	0.000567765	0.0126593
Tfpt	904.689	-1.18496	0.000569872	0.0126891
Ust	146.511	-2.41243	0.000591072	0.0130552
Mfap5	23.6083	-8.19489	0.000598745	0.0131716
Bnc2	549.515	-1.37829	0.000600753	0.0131981
Eml1	34.2094	-7.23946	0.000606256	0.0132835
Zfp202	72.4419	-3.94553	0.000611817	0.0133698
Fancg	24.87	-8.26912	0.000640904	0.0139498
Lrrc4	23.9699	-8.21612	0.000663589	0.0143676
Zkscan8	348.049	-1.57979	0.000669166	0.0144503
Cd1d1	31.5457	-7.12321	0.000674583	0.0145137
Bbs10	35.6186	-7.36415	0.00067475	0.0145137
Pgap2	170.323	-2.48575	0.000679695	0.014563
Gm48691	37.1286	-5.06006	0.00071	0.0151139
Gm32496	31.2479	-7.10918	0.000711507	0.0151264
Hspb11	848.038	-1.17864	0.000722053	0.0152325
Gm43357	22.9827	-8.15576	0.000745166	0.01562
Sdc2	32.8758	-6.29943	0.000746316	0.0156242
Tdp1	366.408	-1.76615	0.000759712	0.0158442
Rab29	195.326	-2.81317	0.000783289	0.016274
Por	192.824	-2.05926	0.000790073	0.0163658
Sap30	30.6524	-7.08068	0.000792411	0.0163658
Pdlim3	46.0283	-6.14454	0.000817748	0.016799
Myadm	47.0078	-4.32255	0.00082505	0.0169068
Gas2l3	124.336	-2.8998	0.000833712	0.0169758
Cd180	30.6071	-6.10482	0.000838457	0.0170121
Uvssa	1398.08	-1.08416	0.00085359	0.0172553
Gm43201	35.1247	-6.39803	0.000855958	0.017282
Crlf1	585.849	-1.32276	0.000891208	0.0178622
Rhebl1	709.61	-1.15007	0.000895437	0.0179033
Memo1	757.225	-1.19689	0.000915168	0.0182532
Sh3glb2	889.307	-1.06826	0.000929105	0.018442
Gpx8	34.7451	-5.26909	0.000928608	0.018442
Sclt1	285.839	-1.74363	0.000930915	0.0184557
Stbd1	31.9254	-6.25856	0.000955094	0.0188668
Hemk1	430.204	-1.40483	0.000970006	0.0191155
Lrrc19	23.1963	-8.17042	0.000973616	0.0191478
9630050E16Rik	35.9945	-5.01372	0.00098295	0.0193013
Rab34	29.4612	-7.02195	0.000987355	0.0193592
Epha1	29.686	-7.0999	0.0009884	0.0193592
Gm19522	22.1058	-8.10059	0.000989433	0.0193592
Gm23935	507.474	-1.6897	0.000995929	0.0194401
Gm44196	74.8309	-4.40451	0.00104254	0.0201587
Homez	36.2357	-5.07255	0.00107449	0.0206159
Klhl36	47.2837	-5.0289	0.00108179	0.0207032
Gm49159	21.3633	-8.05052	0.00110904	0.021073
Polr3e	653.665	-1.10948	0.00115814	0.0218045
Gm37906	22.2769	-8.11024	0.00120621	0.0225037
Pcmtd1	623.297	-1.22572	0.00121091	0.0225658
Zfp940	189.013	-2.07264	0.00122288	0.0227115
Msto1	377.61	-1.47161	0.00123281	0.0228703
Albfm1	21.1593	-8.03637	0.00125419	0.0231105
Akr1c14	37.2117	-5.06491	0.00129375	0.0237332
Btg4	849.063	-1.34032	0.00130618	0.0239345
Gm14264	30.6275	-6.10473	0.00134328	0.024482
2410152P15Rik	669.577	-1.09668	0.00134802	0.0245372
5530400C23Rik	20.818	-8.01296	0.00135394	0.0246178
Trir	412.309	-1.56496	0.00137717	0.0249299
Ttll12	127.409	-3.02919	0.0013822	0.0249387
Gm43674	20.3829	-7.98289	0.00143606	0.0257127
Meioc	131.814	-2.54328	0.00145662	0.02594
Gm37663	20.6507	-8.00123	0.00146132	0.0259957
Gm18227	22.1967	-8.10492	0.00146359	0.0260079
Atp6v0e2	43.4299	-4.67606	0.00147659	0.0261825
2310008N11Rik	20.4128	-7.98549	0.00148493	0.0262737
Stkld1	20.701	-8.00447	0.00165481	0.0288458
Mapkapk2	62.197	-3.58678	0.00166579	0.0289446
Gyg	870.274	-1.04142	0.00167265	0.0289945
1700022N22Rik	26.2731	-6.92378	0.00167673	0.0289945
Chit1	20.0116	-7.95594	0.00170211	0.0293895
Micu1	655.979	-1.64944	0.00171448	0.0295412
Zfp442	528.009	-1.21142	0.0017529	0.0298953
Cltb	230.037	-1.94464	0.00174494	0.0298953
Rab38	25.7256	-8.31978	0.00179301	0.0302295
Tmem109	31.7496	-5.67238	0.00183228	0.0306716
9930038B18Rik	19.6703	-7.93117	0.00184148	0.0307053
Gm45040	42.8088	-4.17956	0.00184722	0.030734
Krt8	770.843	-1.10799	0.00188346	0.0311794
2810408A11Rik	29.4493	-6.1456	0.0019034	0.0314632
Usf3	75.4536	-3.68852	0.00192051	0.0316654
Mapk11	25.5402	-6.88332	0.00192246	0.0316658
Nans	340.649	-1.67532	0.00194835	0.0319642
Fbxo43	98.1341	-2.76249	0.00198841	0.0324596
Fam217b	34.8379	-4.66802	0.00199706	0.0325167
Ccser1	704.937	-1.34093	0.00200085	0.0325336
Pou5f1	426.914	-1.33446	0.00201299	0.0326664
Itga9	151.111	-3.10623	0.00207518	0.0332493
4833412C15Rik	19.0544	-7.88615	0.00216849	0.034343
Stk32c	27.74	-6.05712	0.00219518	0.0346657
D1Ertd622e	508.277	-1.57497	0.00221062	0.034805
Dnah9	99.49	-3.93212	0.00221685	0.0348407
Bmp15	25.1051	-6.85912	0.0022204	0.0348632
Gm37250	19.6365	-7.93	0.00222735	0.0349058
Gm15511	325.642	-1.48721	0.0022485	0.0351247
Sp110	135.373	-2.61175	0.00224495	0.0351247
Ccl2	20.0687	-7.95956	0.00226778	0.0352373
Sox15	421.135	-1.53851	0.00227593	0.0353305
Rnf135	34.4598	-5.25799	0.00228325	0.0354108
Gm10617	18.4724	-7.84088	0.00245802	0.0377301
Tmem181c-ps	30.3682	-5.07036	0.00248384	0.0379178
Gm21284	89.1059	-3.70076	0.00250944	0.0381634
Fggy	156.366	-2.04732	0.00251724	0.0382467
Zfp970	18.7837	-7.86441	0.00252215	0.0382859
Otub2	18.8708	-7.871	0.00254761	0.0385657
Pdzd2	462.445	-1.20887	0.00255524	0.0385841
Rab27a	254.588	-1.64418	0.00255586	0.0385841
Miga1	105.283	-3.11851	0.00258149	0.038864
Zdhhc17	151.373	-2.13187	0.00260646	0.0392041
Gm43693	19.5166	-7.91929	0.0026688	0.0399592
Tmem160	310.512	-1.62011	0.00271266	0.0403299
Gm6288	18.2481	-7.82377	0.00271984	0.0403926
Zfp141	646.999	-1.05028	0.00272539	0.0404021
Kcng4	18.2684	-7.8245	0.00272366	0.0404021
Cited4	18.573	-7.84807	0.00274837	0.0405964
4933400F21Rik	18.0441	-7.8072	0.00277471	0.040766
Treh	24.5932	-6.75164	0.00284485	0.0416478
Igsf6	18.1012	-7.81112	0.00293788	0.042668
4930432K21Rik	437.522	-1.42021	0.00296738	0.0429448
Zfp933	155.832	-2.03283	0.00298638	0.0431104
B2m	425.806	-1.23309	0.00304312	0.043657
Paqr8	27.7671	-6.06115	0.00303456	0.043657
Fstl4	307.06	-1.47658	0.00314059	0.0446051
Edn1	23.1212	-6.73965	0.00314536	0.0446051
Ifit1	20.4728	-7.9904	0.00314987	0.0446051
Zc3h8	334.326	-1.57942	0.00315457	0.0446319
Ikbip	60.5887	-3.34209	0.00317414	0.0447945
Gpha2	17.9339	-7.79761	0.00319196	0.0449517
Gm43859	23.0042	-6.73196	0.00327234	0.0458267
Ppp1r35	805.029	-1.23234	0.00329332	0.045964
Cnih2	17.4118	-7.75552	0.0033398	0.0464159
Ocm	124.223	-2.22098	0.00336684	0.046679
Man2b1	92.3846	-2.79411	0.00341604	0.0470843
Opn3	143.333	-2.8117	0.00342223	0.0470843
Gad1os	17.5926	-7.76994	0.00344552	0.0473255
Cep78	622.841	-1.01015	0.00348788	0.047748
Lrrc70	17.1942	-7.73763	0.00354895	0.0483828
Sptlc3	17.8537	-7.79096	0.00356627	0.0484983
Sptan1	273.981	-1.72539	0.00363046	0.0492729
Fam151a	22.5827	-6.70519	0.00363687	0.0492955
