## Supplementary Data 2 for "Chromatin remodeler CHD4 establishes chromatin states required for ovarian reserve formation, maintenance, and germ cell survival"

### Sheet: Chd4_Vasa_P5_UP
Geneid	baseMean	log2FoldChange	pvalue	padj
9430083B18Rik	83.1278	9.85074	6.40685e-07	6.92928e-05
4930503E14Rik	77.7815	9.75487	3.00608e-08	5.98518e-06
Slc6a13	75.1993	9.7062	2.96217e-08	5.98518e-06
Krt87	66.0529	9.51911	9.91166e-08	1.55056e-05
Layn	65.8638	9.51489	1.97755e-05	0.000992796
Cap2	60.6697	9.39639	6.06289e-07	6.76611e-05
Gm1123	58.0688	9.33329	4.15654e-07	4.99234e-05
Olfr792	54.6287	9.24511	7.47313e-07	7.88775e-05
Spo11	53.0642	9.20314	2.58574e-06	0.000206871
Sptlc3	50.6705	9.1366	1.35842e-06	0.000129353
Akr1c18	46.5593	9.01447	0.000657499	0.0128494
Tifa	46.5322	9.01367	3.36037e-06	0.000249479
D730045A05Rik	45.7385	8.98887	3.20673e-06	0.000240107
Fut4	45.2034	8.972	7.7628e-06	0.000489252
Alox15	45.1079	8.9689	3.59945e-06	0.000262775
Gm43856	43.6135	8.9203	5.13426e-06	0.00035284
Lck	42.7648	8.89199	1.14e-05	0.000657039
Abcc2	41.1429	8.83607	1.06509e-05	0.000626285
Tcerg1l	40.116	8.79957	0.000402923	0.00907405
Slc6a2	39.706	8.78488	1.07315e-05	0.000626755
Gm6209	39.7035	8.78467	1.80539e-05	0.000933106
Iigp1	39.6401	8.78239	1.26397e-05	0.000712093
Msrb2	39.4262	8.77458	1.55797e-05	0.00084938
Pde1a	38.9943	8.75866	2.65125e-05	0.00123216
Kcns2	38.7594	8.74994	3.09029e-05	0.00137424
Cyp2e1	38.722	8.74872	0.000199798	0.00553359
B3gnt5	37.9259	8.71873	2.02297e-05	0.00100366
Pea15a	37.6715	8.70891	1.89935e-05	0.000964595
Lancl3	37.6377	8.70763	1.68768e-05	0.0008785
Espnl	37.5169	8.70294	3.60556e-05	0.00154241
Zbbx	36.696	8.67118	2.69836e-05	0.00124647
Tecrl	35.9379	8.64094	2.62331e-05	0.00122568
Spata46	35.593	8.62709	2.37073e-05	0.00112874
Soat2	35.1551	8.60931	6.60067e-05	0.00245542
Inka2	33.999	8.56091	4.59924e-05	0.00184824
Gm10113	33.9465	8.55883	7.42244e-05	0.00264865
Dmbx1	33.8274	8.55358	8.36547e-05	0.00286272
Art5	33.7386	8.54983	4.53908e-05	0.00182826
Saa1	33.6009	8.54388	0.000109644	0.00348659
Olfm4	33.4596	8.53799	8.06394e-05	0.00279226
Gm17067	31.8697	8.4677	5.86012e-05	0.00224672
Gm17322	31.7785	8.46347	7.37954e-05	0.00264411
Enpep	31.4717	8.44951	6.38943e-05	0.00241531
6330403K07Rik	31.3466	8.4437	0.000123482	0.00382773
Tph1	31.0803	8.43154	8.54158e-05	0.00288308
Akr1c14	169.576	8.42776	9.80278e-12	7.46759e-09
Prss50	30.902	8.42308	0.000239668	0.0063015
Mybpc2	30.678	8.4127	7.40153e-05	0.00264658
4933406K04Rik	30.53	8.4058	0.00014637	0.00440645
4930509E16Rik	30.1869	8.38941	8.33283e-05	0.00286272
Itgb6	81.2169	8.37261	1.64462e-06	0.000148486
Amhr2	29.3273	8.34766	0.000138262	0.00419841
Fitm1	29.0483	8.33403	0.000235912	0.00622503
Pgr15l	28.9757	8.33022	0.00411604	0.046708
Rbp4	28.7179	8.31744	0.0001192	0.00372283
4932411K12Rik	28.6798	8.31555	0.000126654	0.00390103
Peg12	28.6562	8.31423	0.000281732	0.00706183
Avpr1a	27.8058	8.27096	0.000400717	0.00905931
Fmo6	27.4669	8.2532	0.000166959	0.00485124
Gm715	27.4095	8.25006	0.000325248	0.00782784
Gm11789	27.3207	8.24543	0.000189694	0.00535207
Map7d3	26.9124	8.22382	0.000237335	0.00625315
Fhl2	26.8786	8.22202	0.000296356	0.00732818
Cyp2ab1	26.7324	8.21409	0.000200719	0.00553827
Slc25a24	26.4949	8.20108	0.00212309	0.029476
Ctag2	26.4255	8.19748	0.000263954	0.00672775
Reg3g	26.3766	8.19466	0.000289293	0.00718966
Cavin1	26.2709	8.18895	0.000220992	0.00592957
Trpc5os	26.074	8.17805	0.000247084	0.00641603
Krt78	25.9066	8.16871	0.000378562	0.00873884
Dkk1	25.8964	8.16832	0.000387022	0.00886553
Fbxo17	25.8009	8.16289	0.000252447	0.00650487
Alpl	25.7079	8.15775	0.000293156	0.00726506
Lvrn	25.7097	8.15768	0.00066924	0.0129423
Gm6185	25.6995	8.15728	0.00030428	0.00744593
Hnf1a	25.6843	8.15627	0.000494787	0.0105224
Hs3st6	25.5871	8.15086	0.000283746	0.00709202
Tmem119	25.2464	8.13159	0.000302526	0.00741337
Hsd3b5	25.1214	8.12434	0.000350855	0.00824518
C330024D21Rik	24.8931	8.11132	0.000624434	0.0124326
Snca	24.7106	8.1005	0.00072204	0.0137509
Mageb7-ps	24.3893	8.08183	0.000848297	0.0154812
Serpinb9d	24.3809	8.08133	0.000965481	0.0169331
Fsd2	24.1924	8.07012	0.000554813	0.0114277
Vit	24.1392	8.0668	0.000456795	0.0100044
Hm629797	24.0462	8.0613	0.000398973	0.00904122
Chrne	23.6439	8.03689	0.000513162	0.0107857
Tekt3	23.4621	8.02589	0.000651178	0.0127621
Slc22a16	23.3244	8.01732	0.000481593	0.0103423
Ubtd1	23.1486	8.00635	0.000577526	0.0117906
Tle7	22.9795	7.9959	0.00070579	0.0135149
Smpx	22.9179	7.99188	0.000657834	0.0128494
Sparcl1	22.8333	7.98662	0.000550383	0.0113986
Adam18	22.7463	7.98099	0.00133296	0.021348
Rhox11-ps2	22.48	7.9642	0.000860345	0.0156533
9230019H11Rik	22.3676	7.95687	0.000636134	0.0125592
Ppp1r36	22.3295	7.95444	0.000634891	0.0125592
Nlrp9b	22.0371	7.93529	0.00415986	0.0470225
Slc22a13	21.9061	7.92676	0.000772645	0.0145721
2810433D01Rik	21.6288	7.90841	0.000778344	0.0146638
Steap1	21.6162	7.90758	0.000772014	0.0145721
Nr1i2	21.3558	7.89011	0.000828353	0.0151975
2610105M22Rik	21.2459	7.88275	0.00129412	0.0209261
Sox18	21.0109	7.8667	0.00127768	0.0207664
Gm47887	20.7693	7.84981	0.00211197	0.0294149
9130002K18Rik	20.7591	7.84931	0.00144469	0.0224601
Rasal1	20.6171	7.83932	0.00102043	0.0176495
Gm15767	20.4903	7.83052	0.001975	0.0279967
Vstm2b	20.2553	7.81387	0.00188846	0.0269884
Dpy19l2	20.1556	7.80663	0.00117913	0.0195085
Gm13988	20.1175	7.80394	0.00118253	0.0195464
Gm26665	20.0203	7.79703	0.00183666	0.0265951
Adssl1	19.9756	7.79363	0.00155768	0.0235887
Gm49706	19.6307	7.7686	0.00135514	0.0216046
Zfp764	19.5884	7.76553	0.00148883	0.0229264
4930512J16Rik	19.525	7.7609	0.00223395	0.0305551
Cldn34b1	19.4464	7.75493	0.00153452	0.0233114
BB123696	19.2562	7.7409	0.00328607	0.0400663
Cyp4f18	19.1396	7.73205	0.00156163	0.0236078
Gm10727	18.9469	7.71739	0.0017329	0.0253663
2900041M22Rik	18.9089	7.71453	0.00166424	0.0246694
Rhov	18.8049	7.70646	0.00432137	0.0483164
Gm42530	18.6992	7.69841	0.00185323	0.0266588
Klk7	18.6992	7.69841	0.00185323	0.0266588
Muc3	18.3332	7.67001	0.0024344	0.0326594
Gm8424	18.0771	7.64973	0.0028137	0.0359583
Edn3	49.2601	7.64901	3.7915e-05	0.00159398
Nradd	18.0281	7.64562	0.00317284	0.0390663
Gm42879	17.9267	7.63758	0.00221961	0.0304064
Serpinf1	17.8802	7.63388	0.00238162	0.0320494
Gm11716	17.5075	7.60336	0.00302532	0.0377717
Tex24	17.4906	7.60198	0.00281287	0.0359583
Tmem169	17.2091	7.57862	0.00278901	0.0358587
Itih3	17.1795	7.57617	0.00277504	0.0358037
Pak3	46.5993	7.56854	5.17414e-05	0.00203722
Mcemp1	17.0079	7.5616	0.00337412	0.0407175
Irx5	16.6081	7.52745	0.00430505	0.0482444
Ier3	16.4873	7.51678	0.00356382	0.0423334
Hrh1	44.9165	7.51523	6.43441e-05	0.00241531
Gm31784	16.4112	7.51019	0.00366307	0.0429302
Nts	16.3943	7.50872	0.00388342	0.0446466
6030407O03Rik	16.1804	7.48975	0.00381349	0.0441323
Rsl1	15.9497	7.46901	0.00402765	0.0459132
Rab17	15.7147	7.44758	0.0043156	0.0483154
Speer4b	37.9247	7.26196	0.000229566	0.00609428
Aim2	37.8698	7.26003	0.000201308	0.00554579
Gm50375	36.0787	7.19809	0.000688307	0.013238
Abcb1b	69.9022	7.14817	1.2092e-06	0.000117052
Olfr221	33.1118	7.07444	0.00304974	0.0379762
Atp13a5	31.746	7.00302	0.000590301	0.0120124
Zcwpw2	29.665	6.91398	0.0019856	0.02812
Atp13a4	29.7309	6.90752	0.000785163	0.0146975
Slc5a4b	28.4099	6.84021	0.00183902	0.0266073
Hnf1aos1	27.1994	6.78746	0.0012923	0.0209261
Gm30363	26.6999	6.76053	0.00144841	0.0224829
Gal3st1	25.6036	6.68814	0.00380472	0.044089
Gm19590	24.6697	6.64554	0.0028081	0.0359583
Pou2f3	24.5978	6.63071	0.00216024	0.029897
Clhc1	23.6537	6.58425	0.00294204	0.0370312
Fam57b	44.9576	6.5183	0.000245027	0.00638857
Pip5k1b	22.0916	6.48472	0.0034223	0.0411828
2410024N13Rik	21.374	6.42529	0.00405012	0.0461093
Ncan	58.0382	6.30083	7.12789e-05	0.00258769
Atp8b1	35.386	6.16831	0.000379693	0.00874191
Col22a1	69.1146	6.135	3.5147e-06	0.000258744
Zic5	50.9178	6.09906	1.11958e-05	0.000647398
Mob3b	32.1412	6.01513	0.000348544	0.00823024
Gm45218	62.8404	5.99681	2.32267e-05	0.0011119
9230106D20Rik	29.8319	5.91976	0.00157256	0.0236558
Gm37374	29.0611	5.88128	0.00175283	0.0256141
Tspan8	41.6488	5.81507	0.000249928	0.00646261
Gm40614	41.3885	5.77644	0.0003343	0.00797994
Sox8	52.6509	5.72926	1.64149e-05	0.000868899
Adam3	74.7505	5.6589	3.21601e-05	0.00141061
Anxa1	24.7157	5.62946	0.00223243	0.0305551
Tmem176a	148.212	5.52988	1.86939e-07	2.55888e-05
Dusp6	45.4622	5.50604	4.05292e-05	0.00166303
Gpihbp1	75.0097	5.43693	1.85583e-05	0.000953551
Erbb3	29.2298	5.29516	0.00300791	0.0376709
Vrtn	53.1404	5.15573	0.000350428	0.00824518
Nnt	34.5865	5.11932	0.00209266	0.0292388
Ct55	53.167	4.92825	0.000632796	0.0125563
Gm28644	60.456	4.92098	0.000394866	0.00900839
Pank1	43.9746	4.87485	0.00149368	0.0229567
Six1	28.8288	4.82153	0.0030852	0.0383131
Smarca5-ps	28.5262	4.81462	0.00211723	0.0294413
Gm30467	84.0708	4.77385	0.000239889	0.0063015
Gpm6b	60.815	4.74011	3.91861e-05	0.00163083
B130021K23Rik	46.1263	4.71036	0.0011663	0.0193511
1700012B07Rik	57.2403	4.66431	0.00130078	0.0209862
Inha	195.38	4.65727	1.27269e-05	0.000712425
Gm44039	151.379	4.63083	2.84834e-10	1.42588e-07
Agt	59.6184	4.56741	0.00118427	0.0195567
Gm13398	34.8621	4.52009	0.00209917	0.0292769
Gm44186	40.7607	4.51864	0.000623155	0.0124326
Aadac	137.918	4.51397	0.000158655	0.00471738
Aqp3	39.3001	4.4696	0.0015748	0.0236638
Pcolce	255.767	4.46392	6.75783e-06	0.000438181
Slc35g1	76.2378	4.418	1.44451e-05	0.000800927
St18	57.9816	4.37761	0.000683918	0.0131971
Eya4	88.3644	4.31627	0.00107789	0.0184118
Gm27216	94.5884	4.29697	0.000850003	0.0154812
Art3	70.6416	4.27562	0.0004605	0.0100517
Gm36551	48.7699	4.2596	0.00224104	0.0306042
Rasgrf1	89.7175	4.18803	3.02411e-06	0.000235853
Lncenc1	99.8565	4.15411	0.000256924	0.00660054
Erap1	76.4942	4.14352	0.00320083	0.0393556
Plcxd1	162.655	4.14266	1.67394e-06	0.000148486
1700019E08Rik	209.298	4.12627	2.36677e-05	0.00112874
Fam90a1b	143.818	4.09371	0.000216291	0.00583021
Gm5136	104.286	4.09068	0.00157175	0.0236558
1700086L19Rik	63.4649	4.04534	0.0012943	0.0209261
Dok5	63.2764	4.03733	0.000547661	0.0113557
Grk5	95.0141	3.98808	9.92168e-05	0.00320734
Ces1e	108.096	3.97715	0.00066893	0.0129423
Tnni2	57.8353	3.97691	0.000688158	0.013238
AL805980.1	149.146	3.97468	0.00030537	0.00745179
Gng4	44.1063	3.94535	0.00114371	0.0191029
Gprasp2	117.449	3.93132	0.00202545	0.0284359
Dnase1l3	344.294	3.928	6.77741e-06	0.000438181
Maob	80.495	3.8956	0.0020568	0.0288297
Vps9d1	50.5082	3.89329	0.00373824	0.0436361
E130008D07Rik	42.1081	3.87407	0.00198792	0.02812
Dnase1l2	138.859	3.82223	0.000325869	0.00782804
Cers3	433.134	3.79156	5.86659e-13	6.04638e-10
Mbnl3	220.476	3.77629	3.11106e-06	0.000237479
St3gal6	104.323	3.74644	0.00145072	0.0224939
Mucl3	306.53	3.70246	1.75354e-09	6.40078e-07
Ctcfl	81.4385	3.63577	0.000273881	0.00690455
Gm12863	68.7226	3.63019	0.000485259	0.0104066
Dmrtc1c2	42.388	3.61829	0.00345513	0.0415207
4933408N05Rik	103.038	3.57745	0.00143015	0.0223396
Platr27	156.205	3.56898	4.72834e-06	0.000330061
Fsip2l	1820.39	3.5654	0.0027889	0.0358587
Gm26885	49.2501	3.5478	0.00382179	0.0441542
Adad1	122.265	3.53812	0.0026526	0.0347096
Platr3	108.723	3.51519	4.15619e-05	0.00169745
4930591A17Rik	138.412	3.47995	5.46403e-05	0.00212273
Esr2	367.766	3.43929	2.22308e-07	2.91057e-05
Aldh18a1	74.3465	3.4383	0.00377207	0.0437975
Efcab10	225.058	3.41443	0.000258143	0.00661247
Gm35986	88.2944	3.33448	0.00413539	0.0468669
Gm17494	421.59	3.30369	3.53345e-05	0.0015263
Ttc21b	138.146	3.29253	0.00113372	0.0190267
Ulbp1	54.7516	3.27893	0.00249659	0.033366
4931403E22Rik	130.007	3.26582	1.62128e-05	0.000861087
Trim6	84.1503	3.24239	0.000559062	0.0114969
Atp6v0a4	68.2055	3.21805	0.00261734	0.0343766
Slc47a1	188.74	3.21682	4.08977e-08	7.62923e-06
Dusp3	218.171	3.21629	0.00286211	0.0364441
Gm9732	444.579	3.19606	6.3513e-10	2.58793e-07
Gm32939	429.43	3.17014	7.1266e-14	9.60501e-11
Nrg3	63.0263	3.15836	0.00138092	0.0218565
Stat5a	83.4965	3.1155	0.00133474	0.0213571
Lrch2	93.13	3.09716	0.000268924	0.00681885
Clec12a	440.884	3.06868	2.36275e-06	0.000193447
Myo1a	201.279	3.06809	0.00336046	0.040686
Gm15398	307.899	3.05499	0.000225121	0.00600357
Gm15066	119.938	3.03615	0.00398869	0.0455877
Nrp1	198.222	3.03482	7.61053e-05	0.0026909
Zfp341	55.9529	3.02305	0.00357812	0.0423883
Clps	102.617	3.01638	0.000131392	0.00402033
Sh3bp5	76.7966	2.9424	0.00383153	0.0441977
Bex2	528.836	2.88492	5.30371e-05	0.00206963
Bdh2	655.463	2.88039	1.61162e-08	3.66716e-06
Tmem141	101	2.87226	0.0011284	0.0189809
Nrip3	926.979	2.86891	1.08735e-10	6.35047e-08
Slc22a21	95.3796	2.84031	0.00123563	0.0202331
Hopx	170.052	2.81961	0.000217808	0.00585308
Pramel3	258.39	2.81913	3.77225e-06	0.000270876
Gm11771	121.211	2.81506	0.000664677	0.0129209
Tro	482.12	2.79494	2.80676e-05	0.001284
Majin	430.514	2.79287	1.85007e-09	6.6153e-07
Kctd14	188.18	2.78024	0.000543727	0.0113009
4930550L24Rik	1786.14	2.75569	4.1964e-16	1.4705e-12
Egfl7	248.815	2.75046	0.000241681	0.00633905
Ldlrad4	103.157	2.74438	0.000827326	0.0151955
Rhox6	452.869	2.74082	1.65752e-06	0.000148486
Gm17088	161.117	2.73576	0.00284389	0.0362648
Apba2	173.944	2.72585	9.40191e-05	0.00310228
Gm44172	395.554	2.71791	0.000264563	0.00672775
Slc25a16	89.2815	2.71048	0.0031355	0.038688
Eif2ak2	199.13	2.70362	3.14853e-06	0.000237479
Mbp	151.448	2.68823	0.00268237	0.0349686
Gstm2	279.91	2.68726	3.1216e-05	0.00138465
Cox7b2	925.636	2.68186	1.27047e-15	3.70998e-12
Gm10745	245.759	2.65154	2.24261e-07	2.91057e-05
Zfp54	458.138	2.63096	6.08277e-09	1.66525e-06
4930484H19Rik	158.014	2.6255	0.00140207	0.0220715
Adprhl1	95.2093	2.61475	0.0033724	0.0407175
Lepr	91.9891	2.61339	0.00160875	0.0240298
Mageb6-ps	590.25	2.61322	6.89049e-05	0.00253631
Reg2	311.383	2.61177	3.79367e-05	0.00159398
Tex16	287.493	2.61078	0.000194628	0.00545273
Rapgef5	269.116	2.60106	0.000205261	0.00559002
Lipo3	129.898	2.5954	0.00129467	0.0209261
Csta2	1267.15	2.55956	2.49359e-10	1.28501e-07
Gm41	978.317	2.55941	2.02468e-09	7.09488e-07
Crabp2	835.145	2.5513	5.94378e-07	6.71647e-05
Lypd9	143.136	2.5507	0.00032046	0.00776596
M1ap	2750.45	2.5322	4.1552e-10	1.86675e-07
Tktl1	841.189	2.52425	1.55432e-15	3.89047e-12
Htatip2	345.057	2.50509	2.70337e-05	0.00124647
Igsf23	168.591	2.50482	0.000473553	0.0102434
Xylb	218.353	2.48783	0.00011518	0.00362961
Chst7	2450.76	2.48599	8.49377e-11	5.20399e-08
Tenm4	496.8	2.47674	1.82545e-07	2.5184e-05
Ptprn2	158.067	2.46766	0.00211475	0.0294301
Gm19696	106.962	2.46032	0.00149842	0.0229662
Pear1	129.942	2.46016	0.000895631	0.0160947
Cd24a	534.353	2.45496	4.37517e-06	0.000310354
Bmp6	114.289	2.45355	0.000868771	0.0157806
Elovl1	616.383	2.42694	3.4499e-09	1.0707e-06
1700019A02Rik	517.221	2.42356	1.1104e-07	1.67718e-05
Mdk	536.556	2.40747	2.19564e-05	0.00105977
Timd4	222.429	2.40353	1.58054e-05	0.000854711
Scimp	364.694	2.39573	0.00119593	0.0197306
Maml2	219.405	2.39452	4.66953e-05	0.00186542
Rnls	590.738	2.37865	1.8941e-05	0.000964595
Morrbid	429.273	2.37699	0.00156787	0.0236409
Vldlr	480.399	2.35716	1.19185e-06	0.000116013
Eaf2	195.296	2.35428	7.633e-05	0.0026909
Smim1	196.434	2.35261	0.00409025	0.0465057
Gm1110	474.419	2.33182	5.82317e-07	6.62518e-05
4930524B15Rik	315.827	2.33056	0.00454662	0.0498819
Mcf2l	182.301	2.3235	0.000801479	0.0149073
Rbm47	272.077	2.32089	0.00025008	0.00646261
Gm2420	407.348	2.31759	1.99911e-05	0.000998758
Bicdl2	141.017	2.30542	0.000610803	0.012301
Sacs	148.885	2.30424	0.00450937	0.0495828
Ifi27	235.153	2.29798	0.000118474	0.00370677
Rhox2d	409.26	2.29239	2.51882e-08	5.31715e-06
Rgcc	214.164	2.28819	0.000902746	0.0161398
Ces1d	223.88	2.27582	0.00178922	0.0260589
2400006E01Rik	311.212	2.26954	2.18249e-06	0.000182964
Tmprss11a	513.043	2.26411	0.00148909	0.0229264
Emp2	754.029	2.25243	3.65213e-05	0.00155313
Gm5134	123.302	2.25014	0.00415405	0.0470175
Tmem114	400.292	2.24355	9.75333e-06	0.000583236
Dlk1	2356.97	2.22268	1.05373e-07	1.63384e-05
Efhc2	336.969	2.21565	9.5709e-05	0.003128
Arhgdig	1217.13	2.21558	3.60931e-05	0.00154241
Rhox2g	235.498	2.21241	0.000424447	0.00942665
Zfp995	666.152	2.2116	3.55689e-05	0.00153121
Gpd2	180.85	2.20627	0.000264282	0.00672775
Zfp979	1508.31	2.18175	2.55899e-08	5.33762e-06
Rhox5	254.227	2.17844	0.00260307	0.0342405
Zfp820	248.447	2.16441	7.76579e-05	0.00271986
Arfip2	349.148	2.15846	0.000102091	0.00328813
Rhox7b	406.622	2.15655	0.00152842	0.0232864
Onecut2	202.501	2.1529	0.000117589	0.00369225
Gm15915	312.216	2.15127	9.65866e-05	0.00313969
Cpxm1	153.119	2.15048	0.000616498	0.0123545
Meikin	246.165	2.14171	0.000463901	0.0100742
Slc5a2	228.657	2.1365	0.000202644	0.00556332
Atf7ip2	413.47	2.12953	0.000161067	0.00475095
Tsc22d3	1445.4	2.12486	9.51366e-07	9.63519e-05
Aldh3b1	232.712	2.1224	0.000923388	0.0163918
Armc4	336.25	2.1193	0.000160475	0.00474145
Krt25	567.658	2.10613	1.45211e-07	2.0518e-05
Fsip1	793.571	2.10488	3.74784e-09	1.13217e-06
Gm20939	148.075	2.1001	0.00331585	0.0403171
Xlr4d-ps	350.473	2.08389	0.000553262	0.0114277
Pde3b	157.179	2.07663	0.000972099	0.0170151
Zfp119b	763.419	2.07558	1.12309e-06	0.000110549
Scd3	216.694	2.0676	0.00220094	0.0302452
Tekt4	146.749	2.06677	0.00227138	0.0308921
Gnb5	534.682	2.06269	0.00149868	0.0229662
Ncald	402.473	2.03158	0.000356812	0.00832502
Xkr8	133.571	2.0302	0.00335609	0.040686
Zfp711	858.798	2.02451	6.17364e-05	0.00235661
Gls2	171.898	2.02344	0.00366201	0.0429302
4930558C23Rik	371.027	2.01913	0.000107792	0.00344013
Gm32885	603	2.01654	2.52241e-05	0.00118804
Gm15266	509.431	2.01439	0.000379317	0.00874191
Fbxo15	1262.94	1.9978	6.81858e-08	1.14873e-05
Drd4	245.384	1.99303	0.000272196	0.00688189
Traf3	210.732	1.98928	0.00109012	0.0185618
Ankrd35	393.168	1.97398	8.48082e-05	0.00287231
Ccdc152	3184.5	1.95715	6.52777e-08	1.11042e-05
Ehf	865.985	1.95665	8.53628e-06	0.000526634
Llgl2	196.256	1.95528	0.000902571	0.0161398
Yod1	1380.71	1.95193	3.13732e-13	3.6646e-10
Gm815	205.923	1.95022	0.00171188	0.0251759
Pzp	585.574	1.9284	0.00101027	0.0175257
Rab35	282.824	1.88934	9.37051e-05	0.00309775
Neto2	195.963	1.88511	0.00137504	0.0218028
Ighm	190.041	1.88247	0.000987832	0.0171704
Plod2	272.614	1.87228	0.000461177	0.0100517
Ptgr1	251.4	1.87136	0.00110256	0.0186647
Sgpl1	485.834	1.86491	3.05341e-05	0.00136129
Crybb3	360.525	1.86302	0.0041238	0.0467657
Gripap1	206.051	1.862	0.00134527	0.0214863
Gchfr	295.366	1.86172	0.0001873	0.00530159
Gm40538	470.534	1.85664	1.97166e-06	0.000168514
Wfdc15a	899.85	1.85212	4.04083e-05	0.00166196
Ddah1	2577.19	1.85147	6.39494e-08	1.09849e-05
Lpar1	713.751	1.84923	0.0021427	0.0296777
Gm15389	22370.6	1.84773	6.08332e-19	3.55286e-15
Fbxw9	294.032	1.84015	0.00011261	0.00356789
Gins3	370.635	1.83728	0.00144452	0.0224601
Nup205	259.394	1.83614	0.000204261	0.00558847
Cdk6	343.191	1.83026	0.00218901	0.0301522
Hormad1	6628.21	1.82879	2.87265e-15	6.29146e-12
Sdcbp2	1062.05	1.82739	4.01134e-05	0.00165761
Arhgef3	240.786	1.82578	0.00320497	0.0393789
Enthd1	328.838	1.82575	0.000739423	0.0140362
Xlr	2906.99	1.81696	6.75354e-06	0.000438181
Nemp2	246.361	1.8019	0.000407136	0.00914543
Platr14	2760.81	1.8018	2.8208e-09	9.15244e-07
Xlr5b	949.17	1.79463	7.16299e-05	0.00258769
Fundc2	1360.42	1.79409	2.60509e-05	0.0012237
Fam83g	238.267	1.76976	0.00190452	0.0271956
Gm7896	165.698	1.76881	0.00399372	0.0456153
Topaz1	402.202	1.76299	5.54729e-05	0.00214556
Rad51ap2	361.509	1.75815	0.002074	0.0290245
Yjefn3	2162.36	1.75299	5.34285e-10	2.28322e-07
2410012E07Rik	329.827	1.73195	0.000346753	0.00821008
1700025G04Rik	1045.3	1.72863	0.00131923	0.0211863
Pdha2	184.219	1.72744	0.00310689	0.0384977
Caln1	444.057	1.72467	0.000889982	0.0160426
Gm5907	626.935	1.70725	4.25147e-05	0.00172831
Spon1	549.682	1.70361	0.000179268	0.0051239
Gadd45g	316.365	1.70268	0.000129602	0.00397681
Aurkc	684.363	1.70045	0.000123358	0.00382773
Pmaip1	627.006	1.69408	3.04157e-05	0.00135947
Zfp677	587.688	1.69376	5.48518e-05	0.00212624
9130204K15Rik	801.049	1.69336	3.8783e-05	0.0016179
Rhox2b	641.266	1.68889	0.000247179	0.00641603
Xlr5a	1549.94	1.6866	6.63333e-07	7.13022e-05
Gm38025	230.881	1.68549	0.00114692	0.0191331
Cited1	1269.14	1.6792	0.00147986	0.0228648
Fmr1nb	7442.88	1.6742	7.66129e-09	2.00348e-06
Tceal1	258.048	1.66577	0.000912374	0.0162456
Angptl4	469.809	1.66134	7.49538e-06	0.000474769
Sdc4	530.596	1.65815	0.000309709	0.00754715
Itpr3	217.863	1.65667	0.00396551	0.0454116
Wdr93	1577.66	1.64865	1.95457e-06	0.000167873
Pold1	1840.41	1.64399	0.000195441	0.00545273
Rps6kc1	515.236	1.64048	0.000804157	0.0149213
Cdk4	597.105	1.63752	2.56627e-06	0.000206255
Matn1	259.968	1.63634	0.00376832	0.0437975
Rgs10	282.567	1.61706	0.00136298	0.0216727
Ndufa12-ps	646.554	1.60859	0.000113859	0.00360095
Spaca9	531.378	1.6076	0.00224051	0.0306042
Gm14222	389.748	1.60516	0.00121675	0.0199988
Slc25a13	255.074	1.60357	0.00317122	0.0390663
Efcab2	2280.79	1.59675	9.22951e-08	1.47009e-05
Tmem69	209.832	1.59012	0.00357698	0.0423883
Gm364	3322.01	1.58166	4.16005e-07	4.99234e-05
Xlr3c	1095.78	1.57697	4.16386e-08	7.67947e-06
Rptor	249.686	1.56728	0.00220428	0.0302674
Slc44a3	1477.84	1.55509	9.58169e-05	0.003128
4932435O22Rik	557.024	1.54403	0.00029654	0.00732818
Renbp	237.486	1.53122	0.00316415	0.0390141
Mtch2	2907.33	1.50228	1.08327e-07	1.65043e-05
Sparc	960.461	1.50171	0.00226334	0.0308576
Usp26	564.007	1.49726	2.09289e-05	0.00103294
Txnrd1	552.999	1.49422	1.61086e-05	0.000860483
Klhl13	533.421	1.489	0.000162687	0.00476662
Gc	706.059	1.48623	1.68415e-05	0.0008785
Ube3c	315.924	1.47991	0.00237477	0.0319818
Rreb1	493.637	1.47895	0.0010228	0.0176557
Lrrc34	1062.49	1.47862	5.72881e-06	0.000384576
4930447C04Rik	2649.01	1.47584	7.06613e-05	0.00257929
Slc39a9	320.123	1.47365	0.000948716	0.016706
Mfsd4a	300.758	1.47344	0.00433861	0.048326
Ccdc122	515.362	1.47298	0.00156699	0.0236409
Mthfd1l	3093.11	1.4714	1.06815e-05	0.000626285
Gm45040	523.411	1.47098	5.16274e-05	0.00203722
Morc4	401.647	1.46185	0.00385507	0.0443789
Casc4	396.386	1.46165	0.00221541	0.0303726
Otoa	265.703	1.45859	0.00273731	0.0354999
Dcaf8l	899.869	1.45392	1.55789e-05	0.00084938
Prdx4	9098.63	1.44384	9.15461e-13	8.442e-10
Nt5c	433.857	1.44201	0.00027432	0.00690568
Cyct	1852.05	1.42717	1.33544e-06	0.000127859
Dzip3	4373.73	1.42349	1.81054e-10	9.61287e-08
Rhox2a	870.243	1.42323	0.000574721	0.0117499
Bex3	3293.85	1.4203	8.61341e-11	5.20399e-08
Casp7	584.633	1.40757	0.00396355	0.0454116
Efcab6	671.877	1.40566	8.49186e-05	0.00287231
Gng3	839.633	1.4053	0.00350316	0.0418112
Tceal9	7525.44	1.40235	2.20532e-14	3.51267e-11
Meiob	761.325	1.40209	0.00130956	0.021089
Calml4	362.119	1.40149	0.00276618	0.0357421
Ccnb1ip1	928.753	1.3889	0.000348501	0.00823024
Map4k1	536.492	1.38115	0.000885696	0.0159818
Bex4	763.424	1.38075	0.000792132	0.0147963
Pin1	5059.98	1.37792	3.48323e-09	1.0707e-06
Tex11	6561.8	1.36229	3.8712e-10	1.79292e-07
Abca2	1056.3	1.35718	0.00253808	0.0337147
Sfpq	497.132	1.35594	0.000163828	0.00479204
Hormad2	1438.7	1.35382	8.45786e-05	0.0028719
Gas7	415.808	1.34851	0.000729588	0.0138796
Tslrn1	586.463	1.34095	0.000169234	0.00488492
H2bc4	1250.93	1.33515	0.00149953	0.0229662
Nabp1	1287.98	1.33176	1.32147e-07	1.91351e-05
Tubb6	1267.89	1.32765	0.00291696	0.0368371
Ccdc15	1457.82	1.32564	6.24406e-07	6.88064e-05
Bex1	919.151	1.32255	0.00113797	0.0190615
Sycp1	25504.6	1.31123	1.57994e-11	1.15342e-08
Cbwd1	1683.96	1.29096	3.03103e-09	9.65577e-07
Lin28a	1457.68	1.29004	1.64106e-08	3.68627e-06
Gtsf1l	610.601	1.28969	0.000115607	0.00363652
BC049762	363.547	1.28328	0.0021853	0.0301248
Plpbp	394.205	1.27624	0.00234259	0.031597
Ifi30	3263.14	1.27338	0.000150174	0.00448244
Svopl	1105.57	1.27266	0.00438516	0.0486544
Krt34	788.454	1.26197	0.000842016	0.0153837
Zfp24	927.074	1.26102	9.65557e-05	0.00313969
Armc6	422.365	1.25698	0.00252868	0.0336408
Cdkl2	435.369	1.25646	0.00148138	0.0228681
Pde1c	1096.98	1.24404	7.62456e-05	0.0026909
Zfp947	967.163	1.24075	8.69033e-06	0.000533521
Ugp2	2071.18	1.23674	9.19793e-05	0.00305222
Acer2	527.392	1.23642	0.00192865	0.0274731
Abcc4	456.341	1.22669	0.00167286	0.0247762
1700080O16Rik	1924.64	1.2214	1.45741e-06	0.000133692
Serpine2	1933.06	1.20204	7.8253e-07	8.11282e-05
Rsph3b	452.45	1.2005	0.00197136	0.0279905
Selenos	3514.02	1.19935	5.87439e-10	2.4506e-07
Prtg	921.394	1.1993	1.88239e-05	0.000964369
Tmsb4x	1716.42	1.18777	6.70839e-06	0.000438181
Arf2	818.908	1.18006	0.00180242	0.0262077
AA545190	758.693	1.17783	0.000297502	0.00733128
Zfp398	414.435	1.1739	0.00417888	0.0471463
Macrod1	605.093	1.1719	0.00289694	0.0366743
Scml2	905.571	1.16906	0.000806418	0.0149358
Asns	766.261	1.16905	0.00141885	0.0222756
Sct	671.57	1.16642	0.00380924	0.0441122
Tceal8	2514.7	1.16586	1.48199e-05	0.000819113
Npat	1423.47	1.16412	1.40326e-06	0.000132186
Tex19.2	620.584	1.15631	0.00161382	0.0240849
Mtm1	1185.01	1.15339	5.20407e-05	0.00204441
Pomc	409.778	1.13756	0.00440123	0.0486831
8030474K03Rik	1172.33	1.13557	7.29884e-06	0.000466726
Hcfc2	1032.75	1.13167	0.000336803	0.00800695
Trmt10a	534.373	1.12035	0.00177806	0.025918
Poln	1041.68	1.10992	0.000959845	0.0168512
Fyb2	1389.73	1.10769	0.000486645	0.0104109
Ak7	1075.92	1.10361	0.00362974	0.0427397
Ankib1	450.792	1.1012	0.00434719	0.0483601
Ndufs5-ps	1303.61	1.10016	0.000297099	0.00733128
Kpna4	560.291	1.09468	0.00400606	0.0457266
Zfp850	520.49	1.09183	0.00234124	0.031597
Cox17	790.32	1.08982	0.000419278	0.0093701
Prrc1	715.131	1.08885	0.000536157	0.0111701
Polr2h	1736.94	1.0881	9.58698e-05	0.003128
Rbakdn	1307.67	1.08777	5.76935e-05	0.00221677
Trap1a	4611.48	1.08661	7.80262e-11	5.20399e-08
Atp5md	8080.54	1.08262	5.72576e-12	4.77719e-09
Stag3	711.627	1.07971	0.00052057	0.0109232
Akap17b	7555.37	1.07609	1.0625e-06	0.000105773
Inca1	829.239	1.07342	0.00279158	0.0358587
Ptgds	5311.21	1.06502	0.00010313	0.00331547
Mageb4	3983.61	1.05931	1.07181e-07	1.6473e-05
Zfp938	793.844	1.05859	0.000627354	0.0124766
Nipsnap3b	895.188	1.05794	0.0021623	0.0299018
Xlr4c	5175.72	1.05609	4.54728e-06	0.000320167
Churc1	1033.44	1.04389	0.000168545	0.00487306
Plin3	3877.13	1.04261	0.000894263	0.0160866
1810013L24Rik	2491.34	1.04161	3.46021e-08	6.73626e-06
Xlr4a	10754.5	1.02516	1.2768e-07	1.87989e-05
Septin2	10385.4	1.0238	1.29976e-10	7.1166e-08
Lnpk	1820.26	1.01787	9.39035e-06	0.000565389
Prss45	1014.89	1.01484	0.00068556	0.0132142
Ppa1	1828.6	1.0116	7.50591e-06	0.000474769
Rnf138	2010.65	1.00748	0.000462136	0.0100585

### Sheet: Chd4_Vasa_P5_Down
Geneid	baseMean	log2FoldChange	pvalue	padj
Khdc1b	7294.5	-1.6469	2.10534e-25	3.68877e-21
Nlrp14	23361.6	-1.61068	1.82943e-23	1.60267e-19
4930562C15Rik	7137.71	-1.67073	4.22774e-18	1.85186e-14
Zp3	11584.6	-1.30879	1.86088e-14	3.43603e-11
Pold2	1821.35	-1.83429	1.96109e-14	3.43603e-11
Gdf9	6203.12	-1.30151	5.58435e-14	8.15361e-11
Pramef20	943.112	-2.18232	1.23421e-13	1.54462e-10
Zfp57	5352.85	-1.33592	4.18658e-13	4.58456e-10
Elobl	8998.24	-1.79948	8.13074e-13	7.91438e-10
Mtmr14	6946.89	-1.11215	3.44723e-12	3.01995e-09
Gdpd1	21428.2	-1.13369	8.88357e-12	7.07495e-09
Kif3a	5327.42	-1.02306	8.60904e-11	5.20399e-08
Stx5a	2384.29	-1.26032	1.21171e-10	6.8485e-08
Btg4	5173.87	-1.27235	3.58561e-10	1.7451e-07
Oas1d	20677.6	-1.00583	4.34722e-10	1.90419e-07
Pard3	10814.5	-1.05362	2.07778e-09	7.1382e-07
Zfhx3	2017.92	-1.2636	2.15506e-09	7.26132e-07
Tpx2	3883.89	-1.06898	2.72341e-09	9.0032e-07
Elp3	2992.13	-1.35466	4.10185e-09	1.21811e-06
Ier2	3203.28	-1.2969	4.6612e-09	1.36115e-06
Acot7	3356.31	-1.10288	5.32067e-09	1.52825e-06
Fpgs	190.216	-3.88656	5.42135e-09	1.53206e-06
Gpx4	3166.03	-1.23208	6.88754e-09	1.85656e-06
Cnot7	6258.37	-1.74428	7.96678e-09	2.05273e-06
Sgta	3024.81	-1.03625	8.84728e-09	2.24657e-06
Dcaf11	2756.26	-1.1262	9.08422e-09	2.27378e-06
Zbed3	2001.86	-1.26285	1.2412e-08	3.06296e-06
Zfp791	644.026	-1.88588	1.32634e-08	3.2276e-06
Pld3	856.746	-1.74162	1.55532e-08	3.58562e-06
Mapk6	3897.02	-1.14518	2.24568e-08	4.98059e-06
Zar1	527.273	-2.02681	2.41639e-08	5.29219e-06
Hmbs	2471.3	-1.06934	2.45764e-08	5.31609e-06
Tecr	2964.92	-1.27461	2.50408e-08	5.31715e-06
Lrrc17	1580.51	-1.82547	2.98764e-08	5.98518e-06
Olfr976	2849.06	-1.89487	3.32089e-08	6.53767e-06
Jup	463.251	-2.06467	3.72269e-08	7.16761e-06
Ska1	1435.34	-1.28818	3.78422e-08	7.20687e-06
Kat8	4230.11	-1.48961	4.09307e-08	7.62923e-06
Rnft1	1174.86	-1.54635	4.38507e-08	8.00321e-06
Ube2c	8947.02	-1.10614	4.7897e-08	8.65158e-06
Drosha	2785.04	-1.23773	5.21787e-08	9.3288e-06
Spop	2970.59	-1.04255	5.33428e-08	9.4406e-06
Tdrd3	4497.8	-1.35119	5.73029e-08	1.004e-05
Dcaf8	3039.69	-1.26511	6.90834e-08	1.15277e-05
Ggct	2123.1	-1.35659	6.99527e-08	1.15626e-05
Khdc1a	6900.8	-1.59397	8.11034e-08	1.32805e-05
Lurap1l	2864.89	-1.24334	8.48381e-08	1.37634e-05
Man2b1	488.394	-2.00709	8.65538e-08	1.39129e-05
Trrap	730.308	-1.63671	9.77776e-08	1.54339e-05
Tmem160	671.276	-1.84507	1.15396e-07	1.71344e-05
Gm33370	817.729	-1.97387	1.31365e-07	1.91351e-05
Ssrp1	2441.9	-1.03621	1.55949e-07	2.1859e-05
Oas1c	10717.9	-1.18217	1.73813e-07	2.41696e-05
Gtf2ird1	842.19	-1.71679	1.90991e-07	2.59408e-05
Ptdss1	1188.28	-1.31202	2.10136e-07	2.81054e-05
Pkib	1588.57	-2.14337	2.17831e-07	2.89137e-05
Rhebl1	968.49	-1.6426	2.23073e-07	2.91057e-05
Cyfip1	2918.21	-1.46726	2.36009e-07	3.04052e-05
Gm8801	516.693	-1.93931	3.37108e-07	4.26501e-05
Bcas3	1157.2	-1.29964	3.70729e-07	4.54233e-05
Xdh	16090.6	-1.17513	4.46942e-07	5.32713e-05
Gsta4	18412.5	-1.01711	5.05718e-07	5.98695e-05
Ppp1r35	784.504	-1.95739	5.24443e-07	6.16695e-05
Map3k6	2106.59	-1.13904	5.62468e-07	6.57001e-05
Fkbpl	3572.38	-1.07736	5.77402e-07	6.6122e-05
Oscp1	366.403	-2.13187	5.77029e-07	6.6122e-05
Pinlyp	2320.84	-1.52424	6.20442e-07	6.88023e-05
Fam50a	4170.65	-1.03095	6.40124e-07	6.92928e-05
E330034G19Rik	2050.28	-1.11319	6.79907e-07	7.26381e-05
Mrpl34	1792.41	-1.21862	6.94594e-07	7.37574e-05
Fbxl20	900.627	-1.49209	7.87158e-07	8.11282e-05
Gda	1354.09	-1.62265	7.80656e-07	8.11282e-05
Zscan5b	371.861	-2.59915	7.86141e-07	8.11282e-05
Oma1	1201.49	-1.46571	9.61702e-07	9.6839e-05
Tmed3	1121.33	-1.47254	1.03418e-06	0.000103542
Osbpl6	825.472	-1.74719	1.09218e-06	0.000108114
Nusap1	2937.35	-1.27357	1.18806e-06	0.000116013
Musk	7937.03	-1.49929	1.25217e-06	0.000120545
Rasd1	592.083	-1.84904	1.42511e-06	0.000132816
Pitrm1	3275.6	-1.25318	1.59807e-06	0.000145077
Prpsap1	2522.28	-1.00028	1.678e-06	0.000148486
Mgst3	8354.64	-1.01554	1.67537e-06	0.000148486
Baz2b	2666.97	-1.07361	1.90096e-06	0.000165705
Slc14a1	941.656	-1.36759	1.89821e-06	0.000165705
Bckdk	1310.63	-1.15297	1.91534e-06	0.000166132
Vps72	2179.97	-1.00472	1.94162e-06	0.000167582
Ccdc6	4428.8	-1.06056	2.06677e-06	0.000175786
Copz1	2990.79	-1.09258	2.14828e-06	0.000181836
Ly6a	655.07	-1.99014	2.18142e-06	0.000182964
Smarca2	1747.91	-1.02544	2.26931e-06	0.00018755
Pcbp3	1179.97	-1.37547	2.2602e-06	0.00018755
Kif22	3526.6	-1.08317	2.33882e-06	0.000192387
Aurka	2644.12	-1.09401	2.50622e-06	0.000202357
Krt83	388.557	-2.11023	2.6474e-06	0.00021036
Unc13c	30714.3	-1.16345	2.67614e-06	0.00021121
Naalad2	1175.55	-2.23985	2.82797e-06	0.000222193
Asf1a	5971.94	-1.19871	3.05031e-06	0.000235853
Mbnl1	569.814	-1.82795	3.14813e-06	0.000237479
Clspn	689.837	-1.53233	3.29202e-06	0.000245445
Gm43622	2173.44	-1.01225	3.55147e-06	0.000260357
Dnajc15	22495.6	-1.24244	3.69693e-06	0.000268771
4833420G17Rik	865.804	-1.40242	3.72945e-06	0.000268904
Atf6b	477.957	-1.82024	4.00177e-06	0.00028502
Ntpcr	1519.14	-1.12807	4.55006e-06	0.000320167
Trdmt1	180.797	-3.32608	4.69952e-06	0.000329362
Ciart	1113.06	-1.57042	5.13521e-06	0.00035284
Cldn4	1226.89	-1.15311	5.33782e-06	0.000365328
Teddm2	1106.06	-1.81268	5.66645e-06	0.000383328
Efhd1	196.258	-3.25265	5.68926e-06	0.000383391
Pex5	221.256	-2.5708	5.83731e-06	0.000390365
Noc2l	399.186	-1.90121	6.46832e-06	0.000427666
Mgmt	5794.03	-1.00094	6.53345e-06	0.000428736
Hgs	818.144	-1.36564	6.97129e-06	0.000449059
Stk36	400.418	-1.89468	7.10175e-06	0.000455787
Rln3	2219.5	-1.42904	8.17772e-06	0.000513555
Erg28	2466.53	-1.14623	8.41763e-06	0.000521149
Stard5	119.925	-3.68991	1.03074e-05	0.00061427
Rras2	1964.36	-1.21077	1.10048e-05	0.000639126
Txnip	1998.89	-1.07963	1.21649e-05	0.000692783
Ypel3	293.938	-2.4205	1.21784e-05	0.000692783
Ccdc130	1605.57	-1.28976	1.25305e-05	0.000709986
Ddi2	1492.35	-1.0695	1.68676e-05	0.0008785
4930550C14Rik	1291.91	-1.88135	1.68971e-05	0.0008785
Fam3c	1411.44	-1.09301	1.75848e-05	0.00091155
Gyg	2818.95	-1.10777	1.92424e-05	0.000974409
Shisa5	605.334	-1.59777	1.96444e-05	0.000989048
Nrap	187.296	-2.55293	2.11415e-05	0.0010405
Slc38a1	988.063	-1.53433	2.1256e-05	0.00104321
Alg11	849.878	-1.21159	2.13371e-05	0.00104426
Angptl6	173.339	-2.65031	2.18595e-05	0.00105801
Steap4	55.1941	-7.80438	2.28643e-05	0.00110056
Cenpn	9406.09	-1.01266	2.30545e-05	0.00110668
Pdk2	100.785	-3.82781	2.62234e-05	0.00122568
Ptn	254.475	-2.12614	2.79357e-05	0.00128131
Ccser1	477.053	-1.79763	2.81744e-05	0.00128553
Abcg1	1420.39	-1.2342	2.93637e-05	0.00132846
Nelfa	1371.88	-1.04555	2.98921e-05	0.00134637
Rexo2	5028.62	-1.0235	3.01448e-05	0.00135427
Fzr1	1251.65	-1.092	3.03484e-05	0.00135947
Aurkb	283.078	-2.1715	3.13677e-05	0.00138786
Atg3	1302.24	-1.1102	3.45752e-05	0.0015032
Hesx1	36.5516	-8.66036	3.62062e-05	0.00154348
Tpra1	692.352	-1.52931	3.68648e-05	0.00156016
Bdh1	696.854	-1.76251	4.17753e-05	0.0017022
Haus4	1194.11	-1.02574	4.4109e-05	0.00178576
Fnta	1689.4	-1.08879	4.41318e-05	0.00178576
Smagp	2517.51	-1.13691	4.6623e-05	0.00186542
Map2k6	105.064	-3.53228	4.67393e-05	0.00186542
Mapre2	1039.91	-1.22653	4.73619e-05	0.0018817
Gm48885	42.4643	-8.87664	4.72943e-05	0.0018817
R3hdml	1991.64	-1.18162	4.84644e-05	0.00192114
Micu1	797.457	-1.19289	5.2714e-05	0.00206161
Cyp39a1	1069.73	-1.55746	5.56866e-05	0.00214909
Chek2	721.241	-1.53936	5.72319e-05	0.00220387
Pstpip1	74.5196	-5.39541	6.28032e-05	0.00239212
Mipep	2599.83	-1.37426	6.42756e-05	0.00241531
Zkscan8	681.497	-1.48278	6.41847e-05	0.00241531
Slc6a19	31.887	-8.46365	6.51549e-05	0.00243927
Mmd	295.107	-1.94864	6.55156e-05	0.00244291
Cyp2c70	32.3172	-8.48302	6.71764e-05	0.00249364
Akr1c21	190.486	-2.27403	6.77943e-05	0.00251126
Ndufaf3	1077.76	-1.08153	6.96741e-05	0.00255613
Map2k4	753.571	-1.23881	6.97351e-05	0.00255613
G6pdx	622.193	-1.34296	7.01556e-05	0.00256617
Tmem256	2369.22	-1.09645	7.15127e-05	0.00258769
Tsga10ip	2958.82	-1.23298	7.10948e-05	0.00258769
Atf7	461.47	-1.51026	7.16044e-05	0.00258769
Pou2f1	726.475	-1.22989	7.24372e-05	0.00260076
Nav2	818.483	-1.52213	7.52099e-05	0.00267293
Wbp2	419.385	-2.01868	7.69355e-05	0.0027068
Trim12c	1087.54	-1.13542	7.97271e-05	0.0027769
Kcnip1	82.6143	-3.5788	7.9879e-05	0.0027769
Paip2b	1001.85	-1.23948	8.10051e-05	0.00279939
Ccdc66	2227.57	-1.07069	8.41046e-05	0.00286692
Bmpr1b	687.698	-1.32237	8.43129e-05	0.00286844
Zfand1	1086.29	-1.23361	8.60596e-05	0.00288308
Exd1	725.068	-1.79782	8.56582e-05	0.00288308
Hdac8	399.235	-1.78734	9.45724e-05	0.00310883
Nrg4	1682.34	-1.05503	9.80036e-05	0.00317985
Plk1	506.435	-1.69788	0.000104738	0.00335638
Vps41	3918.09	-1.02444	0.000107182	0.00342689
Ubl7	1725.94	-1.07858	0.000118032	0.00369953
Aldh7a1	1767.18	-1.00137	0.00012387	0.00382773
Cep162	1105.67	-1.07101	0.000123803	0.00382773
Jam3	2758.12	-1.16806	0.000129428	0.00397681
Ninj2	1347.64	-1.01989	0.000133633	0.00407197
Golph3l	833.418	-1.13187	0.000136091	0.00413968
Mok	979.381	-1.11559	0.00014183	0.00427712
Tube1	167.058	-2.50705	0.000147525	0.0044336
Smco4	669.353	-1.2338	0.000148148	0.00444468
Tmem102	143.212	-2.84702	0.000162529	0.00476662
Iqcf5	928.422	-1.37234	0.000167751	0.00486617
Bnc2	469.913	-1.49651	0.000179619	0.00512556
R3hdm4	366.864	-1.60538	0.000187275	0.00530159
Metap1d	400.458	-1.94326	0.000192864	0.00543276
Slc25a39	794.294	-1.35259	0.000195262	0.00545273
Optn	967.912	-1.0595	0.000195778	0.00545346
Eral1	869.212	-1.05173	0.000198646	0.00551581
Pml	47.6364	-7.59415	0.000199918	0.00553359
Cnppd1	794.313	-1.369	0.00020263	0.00556332
Il34	492.758	-1.69572	0.000209648	0.00568614
Sec22c	48.7701	-5.27327	0.000211531	0.00572833
Eftud2	1088.43	-1.15759	0.00021439	0.00578788
Pcbd2	1054.73	-1.21343	0.000217314	0.00584878
Ap3m2	276.103	-2.00301	0.00022344	0.00597694
Akt1s1	1064.43	-1.14726	0.000249399	0.00646261
Tent5c	478.049	-1.37865	0.000252458	0.00650487
Acot12	25.8575	-8.16123	0.000257628	0.00660894
Rab29	308.193	-2.12366	0.000278999	0.00701339
Thap11	612.332	-1.41883	0.000285547	0.00712687
Pwp1	1230.11	-1.26262	0.000290651	0.00721318
Iqgap3	669.141	-1.22126	0.000302176	0.00741337
Slc35a4	718.252	-1.14619	0.000305028	0.00745179
Ldah	948.154	-1.19206	0.000337451	0.00801148
Tmem255b	381.535	-1.48143	0.000345172	0.00818369
E330014E10Rik	95.6861	-3.08372	0.000355864	0.00832456
Hsd17b2	84.7128	-3.14454	0.000356834	0.00832502
Zfp414	1083.02	-1.09962	0.000357618	0.00833223
Gm39469	315.541	-1.64319	0.000361717	0.00839423
Setd6	425.625	-1.96771	0.000370063	0.00856522
Spns1	491.878	-1.3748	0.000385933	0.0088623
Tmem218	415.375	-1.45329	0.000387086	0.00886553
Cxxc1	417.144	-1.51778	0.000391471	0.00894259
Rab5if	883.253	-1.33188	0.000396455	0.00902116
9530062K07Rik	542.037	-1.30762	0.000415717	0.0093024
Sgcb	199.623	-2.65313	0.00042646	0.00945823
Lrrcc1	699.062	-1.80096	0.00042984	0.0095162
Hsd11b1	24.1062	-8.06008	0.00043016	0.0095162
Flad1	1051.95	-1.0943	0.000437513	0.0096545
Pigl	423.66	-1.59706	0.000441755	0.0097114
Rab37	666.521	-1.54783	0.000446304	0.00979911
Ndufaf7	1059.07	-1.05144	0.000465729	0.0100977
Golga2	300.275	-1.86295	0.000466241	0.0100977
Neil3	330.757	-2.16954	0.000474955	0.0102484
Abcg2	443.512	-1.47949	0.000478408	0.0102975
Csnk1g1	848.508	-1.02596	0.000486365	0.0104109
Supt20	1214.05	-1.10946	0.000493487	0.0105224
Mpst	641.167	-1.30261	0.000500592	0.0106185
Itpr1	1899.58	-1.07199	0.000503239	0.0106617
Gm13465	818.277	-1.206	0.000505417	0.0106949
Gga1	247.682	-1.84847	0.000506353	0.0107018
Rpusd1	154.766	-3.26535	0.00050776	0.0107112
Apba3	84.2504	-3.04627	0.000509429	0.010728
Bco1	1264.19	-1.02585	0.000522214	0.010943
Ccdc141	161.315	-2.4761	0.000530092	0.01107
Gm20234	72.8137	-3.57854	0.000551749	0.0114134
Zfp329	1101.3	-1.00657	0.000563418	0.011546
E330021D16Rik	849.532	-1.17614	0.000578058	0.0117906
Nub1	1116.44	-1.08124	0.000592967	0.0120526
Palld	551.035	-1.40635	0.000599045	0.0121339
Ngly1	1053.73	-1.02115	0.000604209	0.0122013
Pmel	22.5328	-7.96259	0.000604462	0.0122013
Sh3bgrl2	628.663	-1.16957	0.000608313	0.012265
B3galnt1	581.075	-1.37243	0.000617692	0.0123545
Ccdc60	980.691	-1.59615	0.000616394	0.0123545
Gm11261	1542.38	-1.11794	0.000620028	0.0123871
Slc7a2	480.636	-1.52593	0.000623782	0.0124326
Gpx3	377.447	-1.6075	0.000636552	0.0125592
Dnal4	225.15	-1.93009	0.000646648	0.0127017
Tmem150cos	22.2838	-7.94656	0.000646424	0.0127017
Zfp184	256.475	-1.77966	0.000648341	0.0127207
Fam210b	772.544	-1.40084	0.000659112	0.01286
Scrn3	267.503	-1.66501	0.000660467	0.0128721
Zfp551	36.3646	-5.58835	0.000756089	0.0143371
Cmtr2	152.826	-2.25047	0.0007846	0.0146975
Helb	92.2239	-3.58864	0.000783853	0.0146975
Mtrf1	1083.76	-1.02161	0.000789469	0.0147623
Brms1l	334.864	-1.46317	0.000809674	0.0149803
Gm42848	27.4596	-8.24809	0.000817902	0.0150796
Hexb	1143.05	-1.18344	0.000829287	0.0151987
Slc12a6	947.125	-1.01704	0.000875306	0.0158596
Strada	272.561	-2.19664	0.000879388	0.0159007
Yes1	772.693	-1.45742	0.000885477	0.0159818
Zfp821	346.436	-1.59298	0.000902727	0.0161398
Dbh	21.0644	-7.86537	0.000908309	0.0162227
Anp32a	913.142	-1.14883	0.00092703	0.0164142
Slc30a3	384.714	-1.58806	0.000927198	0.0164142
Fgf22	114.411	-2.4047	0.000927461	0.0164142
Rtkn2	326.403	-2.44084	0.00092922	0.0164287
Elmod3	123.897	-2.34389	0.000934834	0.0164947
Parp6	103.273	-3.32261	0.000933957	0.0164947
Cds1	411.914	-1.6504	0.000946459	0.016683
Gm14061	29.5621	-6.89669	0.000980399	0.0170921
Pus7	218.355	-1.84828	0.00101756	0.0176173
Prkag1	406.905	-1.31006	0.00102468	0.0176587
Stxbp1	406.289	-1.38793	0.00107051	0.0183526
Sergef	750.635	-1.10884	0.00107908	0.0184118
Taf6l	427.844	-1.32802	0.00108027	0.0184118
Wwp1	1023.43	-1.03089	0.00110159	0.0186647
Gmeb1	453.996	-1.23329	0.00112641	0.0189768
Msrb1	557.573	-1.12898	0.00113966	0.0190715
Ldhb-ps	3484.02	-1.0933	0.00114156	0.0190852
Col6a5	513.279	-1.6081	0.0011705	0.0194023
Casc1	2822.63	-1.29066	0.00119917	0.0197476
Gcdh	464.328	-1.45083	0.00119922	0.0197476
Chd4	819.377	-1.23387	0.00124004	0.0202863
Gmppa	961.435	-1.04328	0.00124854	0.0204063
Btbd7	225.193	-1.73258	0.00126145	0.020579
Abtb1	604.72	-1.31046	0.00126632	0.0206393
Smug1	232.295	-1.83114	0.00127704	0.0207664
Sox6	615.925	-1.08739	0.00131768	0.0211807
Gm4780	27.4342	-8.24674	0.00135101	0.0215584
Tcte2	532.132	-1.218	0.00136313	0.0216727
Pigb	107.223	-2.73845	0.00139391	0.0219827
Dnah11	260.96	-1.98402	0.00141253	0.0221964
Tbc1d20	815.965	-1.01646	0.00142717	0.0223396
Myo6	934.011	-1.08688	0.00142436	0.0223396
Cltb	718.758	-1.09002	0.00142568	0.0223396
2310015A10Rik	64.5951	-3.38307	0.00142935	0.0223396
Rnf32	358.481	-1.33849	0.00151338	0.0231378
Zscan21	628.505	-1.22966	0.00152195	0.0232283
Igf2bp2	957.383	-1.10223	0.00153144	0.0233114
Slc6a21	19.2623	-7.73642	0.00156108	0.0236078
Fam217a	167.239	-2.07938	0.00156375	0.0236194
Cited2	340.009	-1.44204	0.00159095	0.0238655
Wdr41	338.135	-1.77281	0.00159264	0.0238705
Galm	621.699	-1.29108	0.00160343	0.0239708
Pex10	169.154	-1.88232	0.00160223	0.0239708
Cd36	952.45	-1.05326	0.00164531	0.0244508
Nicn1	241.18	-1.58165	0.00165422	0.0245436
E030022I16Rik	19.8737	-7.78161	0.00167539	0.0247927
Vapb	742.174	-1.22112	0.00173297	0.0253663
Pudp	102.174	-2.56679	0.00179597	0.0261355
Gimap8	18.9676	-7.71399	0.00186639	0.026826
Tmem39b	936.65	-1.0974	0.0019241	0.0274305
Rnd1	217.907	-1.68292	0.00194982	0.0277521
Atxn7l2	45.1968	-3.7154	0.00195921	0.0278405
Zfp975	860.819	-1.30959	0.00198868	0.02812
Trmt1l	1348.89	-1.2137	0.00200801	0.0282924
Plekhf1	304.862	-1.80173	0.00202143	0.0284021
Rnf214	545.489	-1.0824	0.0020677	0.0289594
Zfp951	1396.54	-1.21741	0.00208147	0.0291056
Yipf3	369.254	-1.41737	0.00209491	0.0292469
Pdzd2	668.588	-1.12586	0.0021004	0.0292769
H2-DMb1	44.2294	-4.84939	0.00213213	0.0295546
Prpf6	828.996	-1.04689	0.00216992	0.02996
Kat6b	853.979	-1.10742	0.00219741	0.0302204
Pla2g15	183.251	-1.84283	0.00227269	0.0308921
Prkdc	904.208	-1.23906	0.00228569	0.0309652
Klhl32	147.273	-2.07319	0.00231864	0.0313463
Prokr1	28.6411	-5.848	0.00232172	0.0313638
Spout1	637.8	-1.0335	0.00245563	0.0328686
Nalcn	104.17	-2.55129	0.00254027	0.0337183
Arrdc3	825.221	-1.12513	0.00256004	0.0338748
Pcmtd1	437.377	-1.33141	0.00258653	0.0340998
Ttk	1838.88	-1.02502	0.00259051	0.0341266
Pibf1	632.614	-1.04359	0.0026006	0.0342338
Antxr1	554.86	-1.42419	0.00267553	0.0349542
Lhfpl2	174.188	-1.84802	0.00270899	0.0352411
Gadd45a	273.653	-1.80428	0.00274368	0.0355562
Fam81b	413.865	-1.57993	0.00277905	0.035829
Fam13c	523.294	-1.20699	0.00278315	0.0358555
Gm13084	265.965	-2.4874	0.00280828	0.0359583
Ly6g6e	299.927	-1.4861	0.00287767	0.0365624
Tspan18	1775.65	-1.35013	0.00288568	0.0365846
Naa80	131.253	-2.03447	0.00293749	0.0370005
Rab25	251.799	-1.6146	0.00299141	0.0375448
Gipc1	759.905	-1.15356	0.00301929	0.0377717
H2-T22	35.413	-5.12269	0.00302068	0.0377717
Hivep3	671.531	-1.45488	0.00304913	0.0379762
Usp30	707.793	-1.11165	0.00308543	0.0383131
Cdk5rap1	641.359	-1.74013	0.00313039	0.0386722
Zfp771	684.339	-1.27142	0.00324346	0.0397312
Isoc1	639.845	-1.19456	0.00325646	0.0398161
Kcnj13	112.522	-2.38085	0.003323	0.0403761
Csrp1	411.158	-1.65616	0.00333971	0.040551
Gm43693	20.133	-7.7999	0.00336657	0.0407078
Aqr	843.512	-1.08177	0.00337434	0.0407175
Fbxo8	693.687	-1.19098	0.00341814	0.0411828
Glrx5	674.747	-1.28937	0.00342031	0.0411828
Tlcd2	119.075	-2.13326	0.00342913	0.0412367
Galnt9	57.2788	-3.25802	0.00347626	0.0417175
Rprd1b	145.407	-1.95822	0.00349218	0.0417398
Slc35f2	97.1649	-2.37688	0.0035472	0.0421931
Miip	603.035	-1.03897	0.00357008	0.0423789
Map2	331.938	-1.65879	0.00358571	0.0424495
Zw10	621.42	-1.50188	0.00359941	0.0425255
Castor2	357.772	-1.8801	0.00361869	0.042667
Ep400	825.491	-1.01451	0.0036345	0.042767
Susd4	712.563	-1.10788	0.00365531	0.0429255
Zfp667	423.926	-1.26977	0.0036784	0.0430523
Esrrg	85.2516	-2.60092	0.00376813	0.0437975
Tmem178b	179.267	-2.20006	0.00378554	0.0439248
Samhd1	582.788	-1.06723	0.00381771	0.0441519
Khdc1c	649.777	-1.81223	0.00395287	0.0453557
Gm12932	93.9439	-2.4307	0.00395952	0.0454023
Gm48677	117.163	-2.57302	0.00407086	0.0463153
Gnmt	469.09	-1.19328	0.00409453	0.0465233
Rph3al	580.525	-1.03842	0.00413829	0.0468695
Gm12790	16.0595	-7.47411	0.00415753	0.0470225
Igsf9b	744.632	-1.02121	0.00418871	0.0472268
Gm19705	143.399	-1.98321	0.00427319	0.0480248
Mvb12a	638.173	-1.03467	0.0043065	0.0482444
Fam71e1	107.621	-2.32461	0.00437363	0.0486176
A930004D18Rik	73.9999	-3.17163	0.0043903	0.0486544
Gm33424	1566.64	-1.00342	0.00451087	0.0495828
