## Supplementary Data 5 for "Chromatin remodeler CHD4 establishes chromatin states required for ovarian reserve formation, maintenance, and germ cell survival"

### Sheet: Chd4_Vasa_P3_UP
Geneid	baseMean	log2FoldChange	pvalue	padj
Slc2a3	12265.2	2.18503	7.8371e-41	1.5008e-36
Zfp385a	1046.1	3.22844	2.43809e-23	1.55631e-19
Atp1b2	4504.85	1.94904	7.51895e-23	3.5997e-19
Glp1r	538.211	6.39762	2.02387e-21	7.75142e-18
Dlk1	2077.87	2.25967	3.65965e-21	1.16804e-17
Cacna2d2	322.872	5.54911	2.31611e-18	5.93919e-15
Cacng8	2355.15	2.46595	2.48112e-18	5.93919e-15
Krt18	1624.68	2.45647	2.09249e-16	4.00712e-13
Rhox5	1711.48	2.29292	3.33681e-16	5.32499e-13
Pld4	2119.28	2.26374	3.09804e-16	5.32499e-13
Plec	3323.46	1.90314	1.64769e-15	2.42717e-12
Gm1110	171.224	7.67104	1.84962e-13	2.53002e-10
Fam163b	150.438	6.83232	5.49286e-13	7.01255e-10
Lbh	2436.16	1.72084	6.76183e-13	8.09307e-10
Serpine2	5052.2	1.76301	7.41371e-13	8.35133e-10
Mdk	2256.72	1.71752	1.26319e-12	1.3439e-09
F8	159.737	6.57411	6.22865e-12	6.27782e-09
Fndc3c1	138.993	6.28798	6.7881e-12	6.49961e-09
Pdlim4	1125.93	2.19684	7.97461e-12	7.27209e-09
Zdhhc22	188.944	5.36389	8.78333e-12	7.64549e-09
Maob	325.55	5.33297	1.15286e-11	9.59885e-09
Cyp46a1	781.944	2.39202	1.23769e-11	9.87571e-09
Pkp3	481.71	3.16485	1.60704e-11	1.23099e-08
Trim47	213.289	4.5952	2.73148e-11	1.93733e-08
Plp1	171.328	5.30727	4.13257e-11	2.82638e-08
Arfgef3	608.884	3.05212	4.48206e-11	2.9597e-08
Speg	504.09	3.72869	6.1044e-11	3.89664e-08
Capn6	127.241	6.29248	7.61177e-11	4.70211e-08
Tnnt2	554.044	3.19623	8.31549e-11	4.9763e-08
Coch	966.267	2.29921	1.05328e-10	6.11223e-08
Enpp1	1374.24	2.06633	1.45729e-10	7.97347e-08
Dusp2	201.829	4.55709	1.79433e-10	9.54483e-08
Pcsk1n	565.382	2.87309	3.20187e-10	1.65718e-07
Nefm	900.082	2.04495	3.74705e-10	1.88831e-07
Creb3l1	400.633	2.99311	4.5873e-10	2.25248e-07
Septin1	763.309	2.46558	6.86182e-10	3.20497e-07
Phldb2	166.9	9.55716	7.83322e-10	3.4235e-07
Ehd3	681.465	2.89532	7.866e-10	3.4235e-07
Cpne7	482.231	2.70153	8.23767e-10	3.50559e-07
Gal	191.333	4.34965	1.05545e-09	4.39389e-07
Scara5	509.827	2.83191	1.21646e-09	4.85316e-07
Cpne5	1509.23	1.603	1.434e-09	5.60431e-07
Crispld2	2245.7	1.40519	1.47233e-09	5.63904e-07
Arpc1b	4155.72	1.20491	1.64161e-09	6.16409e-07
Tmem151b	1209.63	2.21098	3.15196e-09	1.16077e-06
Sfn	660.536	2.2631	4.15729e-09	1.4743e-06
Esx1	689.552	2.245	4.53644e-09	1.57951e-06
Ndrg2	639.122	2.32436	5.08291e-09	1.73817e-06
Rfx4	156.811	5.12073	5.85037e-09	1.96552e-06
Fam131a	432.161	2.87654	6.56664e-09	2.16812e-06
Rhoc	1486.52	1.6186	6.76392e-09	2.19541e-06
Cacna1e	107.342	6.46647	8.1192e-09	2.5899e-06
Gm12589	88.3259	10.0576	9.38464e-09	2.81451e-06
Ssh3	356.853	3.20502	9.40619e-09	2.81451e-06
Ak1	536.134	4.30894	9.81125e-09	2.88273e-06
Lcp1	550.619	2.55386	9.93526e-09	2.88273e-06
Cd2	378.372	2.76095	1.4381e-08	4.11038e-06
Col7a1	112.097	6.256	2.05324e-08	5.78228e-06
Phactr1	289.904	3.16836	2.35338e-08	6.41834e-06
2410012E07Rik	280.404	3.09258	2.41316e-08	6.41834e-06
Kyat3	633.574	2.46381	2.39452e-08	6.41834e-06
Dcaf8l	1272.56	1.63231	2.31775e-08	6.41834e-06
Cd63	2519.45	1.37483	2.46186e-08	6.45817e-06
Ccdc92b	246.304	3.28478	2.58668e-08	6.69391e-06
Ripor1	1006.86	1.94627	2.82946e-08	7.22454e-06
Ly6k	184.516	3.87453	2.90623e-08	7.32294e-06
Sh3tc1	92.9846	7.13961	3.04221e-08	7.566e-06
1700013H16Rik	2945.28	1.21133	3.74005e-08	9.18231e-06
Rhbdf1	500.689	2.41795	3.79434e-08	9.19768e-06
Adam19	649.245	2.17296	5.03808e-08	1.18262e-05
Fblim1	2196.59	1.29269	5.06394e-08	1.18262e-05
Igfbp2	3496.45	1.12813	4.97836e-08	1.18262e-05
Fcer1g	1025.18	1.76339	5.26833e-08	1.21552e-05
Rasal1	191.631	3.99724	5.8732e-08	1.33895e-05
Slit2	112.292	5.25976	6.35074e-08	1.38976e-05
Cdkn1c	578.277	2.27403	6.38637e-08	1.38976e-05
Lgals1	2445.1	1.28553	6.25386e-08	1.38976e-05
Cps1	78.1632	9.881	6.56257e-08	1.41206e-05
Bhlhe40	931.432	2.17671	6.95773e-08	1.48045e-05
Hpca	90.904	7.75396	8.01865e-08	1.68744e-05
Spic	102.587	8.81029	8.80318e-08	1.77796e-05
Gprc5c	317.361	2.81891	8.72418e-08	1.77796e-05
Mia3	2939.14	1.36616	8.82018e-08	1.77796e-05
Smarca1	433.121	4.44028	9.54652e-08	1.90433e-05
Vegfb	105.674	5.07181	1.006e-07	1.98607e-05
Mmp9	3581.81	1.15067	1.03603e-07	2.02449e-05
Hoxb1	125.82	4.74785	1.08851e-07	2.05755e-05
Col6a5	334.852	2.77003	1.09593e-07	2.05755e-05
Ppm1j	2400.57	1.45602	1.09542e-07	2.05755e-05
Thbs2	100.156	8.82543	1.28465e-07	2.36548e-05
Bnipl	86.4853	7.12098	1.30658e-07	2.38295e-05
Des	198.796	3.67807	1.34204e-07	2.42453e-05
Gimap9	368.669	2.51096	1.50576e-07	2.64256e-05
Tmem252	592.795	2.06697	1.51792e-07	2.64256e-05
Epha2	1463.94	1.93935	1.5169e-07	2.64256e-05
Pou2f3	575.306	2.35382	1.54704e-07	2.66899e-05
Epb41l1	688.74	2.94642	1.59855e-07	2.73323e-05
Baiap3	92.7556	5.7679	1.72626e-07	2.87461e-05
Col6a1	356.274	3.51948	1.71658e-07	2.87461e-05
Fank1	189.302	3.5112	1.71353e-07	2.87461e-05
Gm15266	743.805	2.09497	1.84769e-07	3.05029e-05
Ucp2	509.075	3.47146	2.20537e-07	3.60965e-05
Shank2	163.108	3.76482	2.26294e-07	3.67248e-05
Lrp4	2723.07	1.28784	2.55866e-07	4.11751e-05
Gm28510	141.251	3.97427	2.63435e-07	4.20399e-05
Cd86	65.1004	9.61765	2.97203e-07	4.69609e-05
Pabpc4l	1567.23	1.71364	2.99176e-07	4.69609e-05
Gng4	64.8402	9.61187	3.07059e-07	4.74209e-05
Armcx1	356.208	2.63517	3.06531e-07	4.74209e-05
Gas7	5129.75	1.10848	3.18087e-07	4.87309e-05
Gabbr1	92.3728	8.65326	3.30524e-07	5.02344e-05
Nr1d2	2847.08	1.1251	3.44326e-07	5.19201e-05
Pnmal1	89.1887	8.602	3.9215e-07	5.77668e-05
Dusp1	3118.02	1.32731	5.24447e-07	7.60846e-05
Braf	3783.28	1.47884	6.10782e-07	8.79434e-05
Armcx3	137.327	3.95288	6.29342e-07	8.86169e-05
Adora1	78.8199	7.55786	6.63286e-07	9.27148e-05
Helz2	78.4391	5.88817	6.79621e-07	9.43097e-05
Pwwp2b	73.6547	6.0385	6.87675e-07	9.47408e-05
Dpep3	2854.07	1.34581	7.84688e-07	0.000107334
Ly6h	678.657	1.9808	7.93071e-07	0.000107711
Sult1c1	95.7738	6.21093	8.2904e-07	0.000111804
Itgb7	70.8483	7.2958	8.67012e-07	0.000116107
Pld1	137.253	4.6972	9.56735e-07	0.000126355
Alx3	63.1804	9.57456	1.00882e-06	0.000132321
Col23a1	102.975	4.94368	1.10845e-06	0.0001444
Lyl1	107.188	4.81957	1.15236e-06	0.000149107
Dnm3os	68.2779	6.59977	1.37096e-06	0.000172723
Col1a1	656.299	1.85245	1.42887e-06	0.000177681
Gria3	52.8561	9.31672	1.48862e-06	0.000181719
Cdh22	53.3606	9.33035	1.56725e-06	0.00018876
Btk	54.7598	9.36761	1.70069e-06	0.000203552
4930556C24Rik	51.4732	9.27858	1.77728e-06	0.000210092
Bmp8b	75.5303	5.93563	1.82745e-06	0.000214697
Nobox	52.2855	9.30135	1.86955e-06	0.000218305
Pdgfrb	222.499	4.07882	1.89434e-06	0.000219859
Dgka	1806.62	1.18982	1.91703e-06	0.000221151
Dusp3	1521.12	1.55971	2.00629e-06	0.000230062
Gm2288	82.6701	22.6976	2.10523e-06	0.000239971
C3	542.343	2.56409	2.12716e-06	0.000241036
Gabrr1	70.0761	7.16172	2.14172e-06	0.000241258
2810032G03Rik	70.1897	5.66325	2.23313e-06	0.000250085
Rnase12	53.1793	9.32592	2.62602e-06	0.000290684
Bche	67.4161	8.25771	2.94619e-06	0.000322397
Clca1	52.8539	9.31708	3.07302e-06	0.000331187
Nat3	67.4904	7.10484	3.05116e-06	0.000331187
Dennd3	276.127	2.6926	3.35905e-06	0.000357366
Lcp2	51.6537	9.28332	3.54997e-06	0.000373527
5430425K12Rik	47.4073	9.15988	3.70122e-06	0.000387313
Gm5083	48.1888	9.18328	3.75982e-06	0.000391307
Fat2	50.2061	9.24233	3.94878e-06	0.000406555
Uggt2	403.521	2.28626	4.2592e-06	0.000436169
Zfp946	625.017	2.09362	4.6263e-06	0.000466282
Syt13	54.9188	9.3724	4.66918e-06	0.00046814
Slc37a4	659.188	1.71883	4.72411e-06	0.000471181
Nlrp9b	64.2884	8.11907	4.92868e-06	0.000486517
Nfatc4	46.1556	9.12114	5.01932e-06	0.000492923
Ttll3	45.8457	9.11165	5.2145e-06	0.000509478
Gm3764	82.509	5.18203	5.33534e-06	0.000513426
Nebl	86.0216	5.12787	5.32437e-06	0.000513426
Ccdc33	50.3818	9.24799	5.61728e-06	0.000537854
Gpx3	1765.11	1.20597	5.68382e-06	0.000541518
Cers3	4261.46	1.46542	5.78462e-06	0.000548394
Sncaip	100.75	4.55188	6.66108e-06	0.000619221
Tafa2	44.5455	9.06991	6.8334e-06	0.000632172
Cyp26a1	351.918	2.46075	7.59708e-06	0.000699443
Cdcp1	168.295	3.13114	7.75042e-06	0.000702109
Penk	282.002	2.60019	7.80936e-06	0.000702109
Yod1	1824.18	1.44557	7.79201e-06	0.000702109
Dnmt3b	1370.07	1.29563	7.77755e-06	0.000702109
Pcdh9	59.5776	8.0807	8.08498e-06	0.000723493
Nxnl2	357.933	2.19149	8.39419e-06	0.000747668
Adssl1	62.7039	5.72981	8.50368e-06	0.000753914
Ctsc	477.443	2.02401	9.10898e-06	0.00080017
Best1	334.922	2.70056	9.32721e-06	0.000815598
Nr3c2	77.7817	4.96668	1.01305e-05	0.00088181
Htra3	42.4477	9.00029	1.05769e-05	0.000916501
Camk2g	1494.32	1.19925	1.16076e-05	0.00100129
Pecam1	509.683	2.17937	1.20869e-05	0.00103332
Slc2a10	41.487	8.96756	1.26744e-05	0.00106922
Slc6a13	41.2277	8.95828	1.25986e-05	0.00106922
Myh15	67.5759	8.18049	1.26634e-05	0.00106922
Mal2	616.8	2.41079	1.2807e-05	0.00107568
Flnc	736.205	1.65749	1.28719e-05	0.00107641
Ppp1r18	1118.63	1.38878	1.33965e-05	0.00111235
Myo18a	1958.55	1.09154	1.38881e-05	0.00114144
Pid1	68.9903	6.82092	1.43594e-05	0.00117514
Srms	40.3815	8.9285	1.4556e-05	0.00118616
Bbc3	55.2995	7.97446	1.54454e-05	0.0012533
Zfp521	85.0432	4.73914	1.56496e-05	0.00126451
Klk6	43.3564	9.03133	1.58506e-05	0.00127537
Shisa5	2351.73	1.37164	1.62488e-05	0.00130194
Bgn	198.153	4.32822	1.66197e-05	0.00132611
Tmem37	55.0991	7.8895	1.68491e-05	0.00133884
Meioc	1210.09	1.26053	1.72191e-05	0.00135698
Runx1t1	3067.87	1.1678	1.76051e-05	0.00138171
Sema4a	249.35	2.76993	1.79146e-05	0.00140026
2310043M15Rik	56.5633	6.52623	1.84314e-05	0.0014348
Cabp1	54.3674	7.8696	1.85565e-05	0.00143869
Tmem263	1867.54	1.21172	1.92065e-05	0.00148308
Ptgis	128.666	4.86147	1.95008e-05	0.00149737
Adh4	107.984	4.54078	1.96917e-05	0.00150237
Myo1a	905.565	1.4463	2.08847e-05	0.00158113
Drd4	39.309	8.88942	2.11852e-05	0.00159723
Ncan	4854.97	1.0135	2.12879e-05	0.00159868
Prr29	38.4786	8.85887	2.16624e-05	0.00162045
Cldn18	263.72	2.54613	2.24614e-05	0.00167368
Kcnh7	51.5594	7.87383	2.45097e-05	0.00179832
Gm37079	49.689	6.77608	2.46677e-05	0.001803
Ebf1	325.943	2.49972	2.549e-05	0.00184202
Qprt	393.28	2.04634	2.54558e-05	0.00184202
4930558C23Rik	58.0612	7.95871	2.58332e-05	0.00185283
Chchd10	1167.71	1.22696	2.57524e-05	0.00185283
Kdm4d	50.6978	7.84962	2.78417e-05	0.00197038
Cdh13	97.47	4.32137	2.83195e-05	0.00199382
Akr1c13	161.734	3.44847	2.8751e-05	0.00199491
Grm1	45.7668	9.10869	2.9291e-05	0.0020177
Olfr1389	50.9734	7.85795	2.92708e-05	0.0020177
Gm15389	48.5342	6.7416	3.0057e-05	0.00205568
Apln	189.202	3.0859	3.03332e-05	0.00206719
Ttll11	53.1303	7.83194	3.0916e-05	0.00209274
Nrg1	425.939	2.11684	3.11147e-05	0.00209805
Cpa1	189.787	3.69475	3.18223e-05	0.00213824
Siglece	48.6473	6.74498	3.19902e-05	0.002142
Lhfpl3	53.2649	6.87619	3.31358e-05	0.00221097
As3mt	664.703	1.53195	3.40938e-05	0.00225136
Notch3	73.4835	4.74365	3.53205e-05	0.00230849
Lpar1	322.399	2.55877	3.58037e-05	0.00233211
Fkbp10	839.061	1.43158	3.62707e-05	0.00233871
Hs3st3b1	3997.28	1.15267	3.60637e-05	0.00233871
Efna5	3601.87	1.29942	3.70779e-05	0.00237484
Napsa	36.169	8.76965	3.77212e-05	0.00239192
Adcy2	169.121	4.1088	3.76578e-05	0.00239192
4930591A17Rik	396.729	1.95824	3.76424e-05	0.00239192
Socs6	990.263	1.28453	3.85915e-05	0.00242304
Cyp4f18	451.204	1.87862	3.98173e-05	0.00249184
P4ha2	1097.16	1.33621	4.01809e-05	0.0025064
Ermp1	1475.2	1.09499	4.07237e-05	0.00253201
Rem2	261.206	2.43886	4.3138e-05	0.00267344
Lgr6	195.662	3.48731	4.38755e-05	0.00271038
5330417C22Rik	1706.87	1.04922	4.50752e-05	0.00276664
Gm47980	35.7622	8.7534	4.52719e-05	0.00276983
Dnah17	49.1211	7.80529	4.60756e-05	0.00280674
Gm30735	34.6897	8.7092	4.86939e-05	0.00295091
Spata21	45.9485	6.66101	4.98099e-05	0.00300902
Slc1a4	128.072	4.48619	5.02477e-05	0.00301078
Camk2b	456.557	2.0053	5.01073e-05	0.00301078
Gstm6	830.648	1.44365	5.0468e-05	0.00301078
Cabp4	46.583	7.72843	5.13259e-05	0.003043
Wnt3a	47.5371	7.66882	5.12282e-05	0.003043
L1td1	47.515	6.84439	5.26547e-05	0.00311215
Gm36070	47.3095	7.66156	5.33092e-05	0.00314114
Podxl	358.816	2.11167	5.82034e-05	0.00336735
A2m	59.2484	5.91756	5.84867e-05	0.00337356
Eya4	50.3218	7.84237	6.10354e-05	0.00348904
Zfp36	809.534	1.35948	6.21958e-05	0.00354163
Map1a	266.129	2.26098	6.25302e-05	0.00354276
Kcna1	174.498	2.75	6.36417e-05	0.0035951
Cd34	58.3893	5.54194	6.39792e-05	0.00360353
Krt8	333.311	2.55675	6.63384e-05	0.00372545
Anpep	966.165	1.28523	6.6628e-05	0.00373078
Tmigd1	33.8756	8.67523	6.9675e-05	0.00385629
Igip	58.3996	5.3153	7.04371e-05	0.00387606
Trhde	39.6643	8.90296	7.20515e-05	0.00395354
B3galnt1	621.853	1.58785	7.2862e-05	0.00398659
Ciz1	381.056	2.29916	7.57615e-05	0.00413343
Fam160a1	117.306	3.40491	7.99334e-05	0.00433633
Tnfrsf13b	32.5099	8.61574	8.15868e-05	0.00441352
Rab9b	46.592	9.13514	8.28454e-05	0.00446898
Slc22a23	32.4122	8.61145	8.74945e-05	0.00466719
Fes	44.2685	7.56132	9.02341e-05	0.004735
Trh	167.576	3.25955	9.02494e-05	0.004735
Plekha4	298.231	2.31019	9.12609e-05	0.004754
Fosl2	381.381	1.96257	9.4091e-05	0.00485672
Rnf215	47.6998	6.57071	9.54897e-05	0.00491567
Ndrg4	1413.42	1.21824	9.83071e-05	0.00504713
Tpm2	142.942	2.91782	0.000102365	0.00522743
D630003M21Rik	165.328	2.7978	0.000105672	0.00536768
Morc4	273.421	2.97559	0.000106064	0.00537333
Ace	1435.63	1.05694	0.000107192	0.00541617
Ptpn7	84.8234	4.95302	0.000108983	0.00549218
Slco1c1	34.0703	8.68363	0.000111064	0.00558236
Gm12258	168.939	2.68273	0.000111852	0.00560725
Slc27a5	78.3608	4.50541	0.00011451	0.00572548
Pla2g2c	627.2	1.54238	0.000116494	0.00579445
Zfp85	43.1232	6.0252	0.000118017	0.005855
Usp17le	112.056	3.96327	0.000124605	0.0061028
Gpsm1	484.121	1.63748	0.000125053	0.0061091
Car8	85.4404	4.33235	0.000125772	0.00612859
Lrrc3b	44.7487	6.07999	0.000126469	0.0061469
Ccl22	117.631	3.59628	0.000127082	0.00615922
Enpp5	1321.52	1.16756	0.000127366	0.00615922
Wfdc8	51.8174	7.88841	0.000131178	0.00628037
Gm47691	41.7964	7.47528	0.000132525	0.00631307
1600014C10Rik	283.801	2.20068	0.000134873	0.00638293
Maml2	1045.37	1.5579	0.000134991	0.00638293
C230099D08Rik	42.3757	6.68464	0.000137132	0.00646818
Tceal3	78.3543	4.50067	0.000138276	0.00649107
Gm40538	30.4931	8.52343	0.000140685	0.00658709
Gm48143	29.9405	8.4969	0.000143664	0.00665965
Kcnip3	42.4902	6.68905	0.000143133	0.00665965
Dnah6	84.8232	4.26875	0.000144669	0.00665965
Rasgrf1	402.544	2.09335	0.000144199	0.00665965
Rgl2	465.105	1.8224	0.000144457	0.00665965
Chd3	1692.33	1.13695	0.000143605	0.00665965
Spats2l	507.604	1.84588	0.000149367	0.00684299
Gm47230	40.597	6.47881	0.000151233	0.00689551
Fut9	50.9127	5.66506	0.000154129	0.00699626
Ffar2	30.184	8.50876	0.000156228	0.00703946
Slc16a7	44.4892	5.58859	0.000156061	0.00703946
Gda	44.5598	6.19143	0.000157185	0.00706597
Pcsk9	40.4624	7.42711	0.0001598	0.00714995
Il1rl2	40.7882	7.43824	0.000160473	0.0071633
1700086D15Rik	43.659	6.0442	0.0001628	0.00721673
Inpp5j	32.7041	8.6246	0.000169845	0.00747707
Flicr	64.2352	5.16888	0.00016947	0.00747707
Cntn2	39.1508	7.47948	0.000170989	0.00749301
Asb2	40.4667	6.47384	0.000170867	0.00749301
Oscar	29.4685	8.4741	0.000174048	0.00760964
Dhrs2	44.5449	6.46411	0.000183644	0.00796431
Tafa5	114.748	3.7483	0.000183824	0.00796431
Cpne4	28.7698	8.43925	0.000189893	0.00817181
Prickle2	551.309	1.61922	0.000189741	0.00817181
Amn	280.583	2.30711	0.000194545	0.00827897
Tmem191c	309.952	1.98153	0.000194381	0.00827897
Gstm7	227.68	2.21274	0.000200472	0.00849217
Peg12	1041.11	1.36472	0.00020127	0.00849217
Sh2b2	61.5042	5.10421	0.000202019	0.00850255
Myo5c	250.937	2.92179	0.000203126	0.00853038
Gm26520	29.0943	8.45573	0.00020622	0.00862251
Mogat1	28.6888	8.43507	0.000207711	0.00865117
Tmem215	52.219	5.63363	0.000208428	0.00865117
Ninj1	1165.15	1.14673	0.000209626	0.00867026
Arl11	28.8667	8.44437	0.000210669	0.00868758
Lbp	89.0775	4.05896	0.000212102	0.0087162
Setbp1	81.9904	4.17051	0.000218799	0.00891487
Marcks	84.0759	4.14249	0.000219729	0.00891487
Pcx	1206.89	1.12725	0.00022048	0.00892639
Prss41	56.4033	8.01434	0.000220991	0.00892822
Gm14582	28.8191	8.44153	0.000221572	0.00893286
Gm8257	37.5566	7.42012	0.000227061	0.00911617
Gm9465	161.491	3.99579	0.000227071	0.00911617
Arhgap30	274.262	2.00452	0.000228193	0.00913554
Acap1	364.422	2.18147	0.000234445	0.00927607
C920009B18Rik	61.7397	4.70576	0.000235228	0.00928786
Iffo2	265.593	2.20715	0.000238315	0.00939041
Gm26588	31.3705	8.56454	0.000240317	0.00944982
H2-M6-ps	28.5251	8.42724	0.000244711	0.00958327
Sult5a1	875.802	1.24035	0.000245213	0.00958331
Lef1	922.919	1.1704	0.000246136	0.0095998
Ppl	38.615	7.46082	0.000248759	0.00962371
Nol3	38.8206	7.36232	0.000247879	0.00962371
Cbfa2t3	276.192	2.07882	0.000248461	0.00962371
Phf24	254.094	2.29052	0.000250334	0.00966511
Endod1	93.7534	3.97775	0.0002585	0.00996029
Dpysl3	76.7048	3.84712	0.000260555	0.00999924
6330403K07Rik	327.885	1.86272	0.00026024	0.00999924
Ano3	39.5885	7.49816	0.000262415	0.0100505
Art3	67.2305	4.08993	0.00026508	0.010092
Dbndd1	85.0435	3.55911	0.000264778	0.010092
Ephx1	257.487	2.38325	0.000265742	0.0100971
Tnfrsf1b	29.9255	8.49575	0.000267842	0.0101464
Mpig6b	31.8421	8.58607	0.000272299	0.0102742
Gnat1	51.423	5.60818	0.000274093	0.0103122
Gcnt4	102.034	3.72269	0.000274806	0.0103187
Postn	165.38	3.076	0.000278128	0.0104026
Ssc5d	65.2495	7.16352	0.000280191	0.0104594
Slc5a4b	273.304	2.13059	0.000286167	0.010641
Lypd11	304.813	2.16593	0.000296384	0.0109995
Gm28919	129.359	2.85151	0.000299709	0.01108
Col24a1	82.7085	3.66736	0.000301583	0.0111278
9430041J12Rik	27.2892	8.36329	0.00030324	0.011146
Lncenc1	535.476	1.65702	0.000303097	0.011146
Hoxa10	41.113	6.34295	0.000304905	0.011185
Edaradd	645.237	1.45358	0.000305471	0.011185
1700067G17Rik	27.0787	8.35173	0.000308075	0.011216
Slc28a2	26.7692	8.33535	0.000307866	0.011216
Ptges	37.0477	7.29324	0.000307562	0.011216
Pdgfra	296.479	2.14092	0.000312184	0.0113226
Sybu	31.7148	8.5795	0.000313612	0.0113529
Slc39a13	692.013	1.35644	0.000315095	0.0113851
Rgs16	68.0512	4.25462	0.000317376	0.0114459
H2-D1	1556.24	1.14494	0.000320777	0.0115468
Anxa1	27.5344	8.37569	0.000322854	0.0115801
Rhox2f	216.711	2.21462	0.000322911	0.0115801
Myo1c	1420.8	1.10179	0.00032633	0.0116804
Prkcb	291.234	2.28052	0.000328396	0.0116892
Slfn4	33.9755	8.67887	0.000331224	0.0117462
Fbln5	26.6064	8.32666	0.000334611	0.0118208
Tnni2	182.705	2.62872	0.000336326	0.0118394
Nkx2-3	126.893	2.85561	0.000339355	0.0119241
Il12rb1	36.1204	7.25573	0.000346676	0.0121591
Kctd7	302.909	1.94001	0.000351886	0.0123088
9630028B13Rik	41.3717	8.96366	0.000354074	0.0123282
Gm10727	35.3619	7.33386	0.00035375	0.0123282
Arhgdig	620.272	1.4062	0.000364617	0.0126493
Slc22a16	333.002	2.04433	0.000369873	0.0127853
Lck	627.515	1.59101	0.000369258	0.0127853
Glod5	26.2647	8.30806	0.000379244	0.0129688
Aff2	38.6776	7.46589	0.000377867	0.0129688
Trpa1	287.759	3.32432	0.000378152	0.0129688
Cyp19a1	163.445	3.82124	0.000380899	0.0130022
Gucy2e	94.9085	4.00307	0.000384223	0.0130691
Jup	453.682	1.54144	0.000383704	0.0130691
Adh6b	562.5	1.68578	0.000385543	0.0130907
Foxr2	47.4309	7.76336	0.000389395	0.013186
Rtn4rl1	36.6465	6.32691	0.000391077	0.013186
Trp63	105.046	3.92145	0.000391106	0.013186
Syt3	323.861	2.41074	0.000390752	0.013186
Mfap4	89.8162	4.08927	0.000398731	0.013396
Glmp	352.8	2.00695	0.000417543	0.0138382
Npr2	381.238	1.69548	0.000417676	0.0138382
Plxnb3	25.5981	8.27088	0.000420882	0.0139204
Tmc1	27.2888	8.36341	0.000421612	0.0139205
Mmp11	211.556	2.17706	0.000427983	0.0140581
Sema3e	48.8575	7.80775	0.000430274	0.0141092
Ctps2	478.17	1.70959	0.00043121	0.0141157
Fndc4	426.545	1.62586	0.000432521	0.0141344
Elfn1	639.756	1.38546	0.000441945	0.0143666
Sall2	64.9439	4.40166	0.000445369	0.0144068
Ceacam20	349.585	1.78417	0.000445012	0.0144068
Pfkl	1299.4	1.11199	0.000449464	0.0145147
Zp1	40.4804	7.41216	0.00045628	0.01471
Spock3	44.449	7.54413	0.000458241	0.0147484
Ddx55	755.888	1.21817	0.000460201	0.0147619
Cplx3	38.8517	5.99862	0.000466074	0.0149004
Nfic	508.144	1.52238	0.000476264	0.0151046
Ncoa7	201.387	2.84566	0.000490204	0.0154652
Afap1l1	802.638	1.25735	0.000499792	0.0157209
Slc1a2	166.33	2.41168	0.000508332	0.0159061
4930461G14Rik	24.9637	8.23475	0.000515592	0.0160808
Muc13	34.661	7.30701	0.000519355	0.0161455
Snap91	263.386	2.05953	0.000519158	0.0161455
St14	981.009	1.14372	0.000522627	0.0162209
Zfp57	701.087	1.31113	0.000526442	0.0163106
Ern1	872.587	1.18892	0.000528164	0.0163106
Lad1	362.591	2.28784	0.000532147	0.0163143
Jakmip2	327.876	2.15678	0.000532451	0.0163143
Ero1lb	495.857	1.58777	0.000531596	0.0163143
Clu	583.863	1.45568	0.000538051	0.0164595
4930444P10Rik	24.5741	8.21175	0.00055369	0.0167436
Cav2	45.5875	7.57689	0.000551407	0.0167436
Itga9	51.2087	6.28007	0.000552787	0.0167436
Mrvi1	46.8363	5.46574	0.000554173	0.0167436
Gm42729	68.3739	3.99858	0.000553988	0.0167436
Prrg4	24.6872	8.21869	0.000556057	0.0167693
Ifi27l2a	137.04	2.70475	0.000571903	0.0170989
Hhat	191.325	2.73021	0.000580128	0.0172775
Wnt7a	37.9567	6.21938	0.000583256	0.0173437
Adgrg1	1075.67	1.06257	0.00058648	0.0173511
Lrrc15	35.7231	5.75103	0.00059777	0.0176058
Fgf3	236.086	2.07878	0.00060024	0.0176298
Grina	321.567	1.79492	0.000607171	0.0177788
Tango6	553.245	1.43154	0.000607132	0.0177788
Gm19410	31.5004	8.57047	0.00061498	0.01798
Snx31	286.832	2.1399	0.000623592	0.0181643
Cd79b	32.7048	7.10625	0.000627756	0.0182144
Casq2	31.8807	7.18542	0.000635487	0.018383
Cobl	225.188	2.47144	0.000639582	0.0184736
Nes	584.401	1.59994	0.00064429	0.0185536
Ofcc1	25.8108	8.28233	0.000655695	0.0188537
Rorb	52.9165	4.35066	0.00066795	0.0190914
Slc24a3	44.0817	4.89643	0.000672476	0.0191636
Gm11264	25.1909	8.24801	0.000677312	0.0192727
Acvrl1	68.6064	4.03474	0.000683721	0.0193974
Acsbg1	688.03	1.24191	0.000686453	0.0194217
1700018P08Rik	23.874	8.17038	0.000689852	0.0194734
1700054O05Rik	597.349	1.36395	0.000690466	0.0194734
4632404M16Rik	24.947	8.23396	0.000693998	0.0195442
G6pc3	999.864	1.15018	0.000702453	0.0197243
Tnnt1	310.96	2.05215	0.000707039	0.019824
Pik3ap1	261.14	2.27048	0.000709771	0.0198425
Plxna4	45.3067	7.56451	0.000715494	0.0199733
Luzp2	24.2478	8.1929	0.000719423	0.0200538
Pou3f2	63.6598	5.73531	0.000723003	0.0201243
Il1b	31.0028	7.14509	0.000724509	0.0201369
Ptpn5	76.9114	4.80524	0.000737332	0.0204189
Zkscan17	498.189	1.63669	0.000744362	0.0205693
Cckbr	34.2216	7.29026	0.000749008	0.0206657
Ano4	252.29	2.00333	0.000758573	0.0208717
Cdh17	221.789	2.30291	0.000777612	0.0213342
Tmem182	29.9392	8.49714	0.0007839	0.0214425
Ecm1	2360.34	1.01704	0.000784919	0.0214425
Cd300a	38.9537	5.29136	0.000787371	0.0214483
Oas3	198.243	3.02901	0.000786987	0.0214483
Fgf11	40.526	5.69049	0.00078938	0.0214725
Gm40918	23.1586	8.12642	0.000795387	0.0215746
Rhox10	458.846	1.47481	0.000797293	0.0215957
Arhgap27	128.641	2.67764	0.00080215	0.0216966
Lingo3	32.0597	6.1304	0.000810965	0.0217507
Serinc2	159.918	3.38789	0.00080774	0.0217507
Gm6038	108.637	3.03106	0.000809946	0.0217507
Kdelr3	710.753	1.20023	0.000809539	0.0217507
Rasgrp4	123.45	3.72506	0.000813514	0.0217885
Scnn1b	32.1747	7.19968	0.000816948	0.0218499
Egfem1	37.2914	5.94426	0.000822553	0.02194
Gm9732	1084.36	1.04692	0.000822608	0.02194
Ramp2	1091.04	1.0464	0.000835109	0.0221808
Col6a2	286.457	1.9549	0.000851835	0.0224692
Svs3b	32.449	6.14816	0.000867361	0.0228159
Adgre5	219.537	2.28088	0.000873207	0.0229067
1700003E16Rik	30.1086	7.10311	0.000876662	0.0229659
Mybpc1	147.361	2.67513	0.0008893	0.0232334
Rsph1	447.988	1.47265	0.000896944	0.0234012
Prss45	1001.82	1.47924	0.000899471	0.0234352
Pla2g4a	34.2846	8.69199	0.000903676	0.0235128
Dnah5	169.993	2.47663	0.000907219	0.0235729
Gm36371	32.3041	6.14084	0.000918804	0.0237451
Cyp2s1	153.207	2.75674	0.000920616	0.0237598
1700010B13Rik	28.8984	8.4461	0.000925616	0.0238567
Gm6284	30.3516	7.11558	0.000930376	0.023915
Fam155a	22.8504	8.1067	0.000954814	0.0244121
Cidec	29.5715	7.07741	0.000958082	0.0244304
Fndc7	31.3779	7.16383	0.00096562	0.0245573
Stc1	24.5728	8.2122	0.000990701	0.0251284
Gng2	265.837	1.92233	0.000992193	0.0251329
Shank1	83.7223	3.92799	0.00099868	0.0252638
Cspg5	167.421	2.9653	0.00100134	0.0252819
Ubash3b	847.808	1.13111	0.00100203	0.0252819
Gpc1	138.727	3.06979	0.00101204	0.0254673
Mturn	159.049	2.58594	0.00103046	0.0257331
Gmip	164.64	2.47421	0.00103071	0.0257331
Map6	266.005	2.44093	0.00103201	0.0257331
Plekhh3	152.903	2.43494	0.00103844	0.0258597
Slco1a5	23.2898	8.13408	0.00105425	0.0260193
Olfr1393	22.264	8.06966	0.00105562	0.0260193
Prss12	41.8638	5.03743	0.00105306	0.0260193
Gfm1	726.435	1.22424	0.00105572	0.0260193
Mapkapk3	265.792	2.34893	0.00106156	0.0261296
Sbk2	30.6773	6.06536	0.00106624	0.02617
Nfatc1	104.689	3.59382	0.0010673	0.02617
Bcl2l14	88.4343	3.96663	0.00107176	0.0262458
Wt1os	21.9065	8.04616	0.00108114	0.0264418
Ssu2	91.6887	3.22299	0.00108471	0.0264952
Sh3tc2	119.065	2.93305	0.00111458	0.0271554
Pdcd1	29.6635	6.95844	0.00112419	0.027251
Maoa	350.911	1.9443	0.00112318	0.027251
Frmpd2	39.2301	7.49198	0.00112916	0.0272679
Atp12a	171.947	3.18955	0.00112776	0.0272679
Gm6088	112.561	4.02656	0.00113419	0.0273548
Fam92a	197.012	2.87556	0.00113868	0.0274286
Hspg2	254.794	2.00112	0.00115968	0.0277947
Cyld	636.435	1.24084	0.00116811	0.0278918
4933431K23Rik	24.7841	8.22456	0.00117255	0.0279631
Cacna1s	30.1509	6.9808	0.0011784	0.027998
4933401H06Rik	26.0525	8.29656	0.0011846	0.0281103
Gm5912	24.28	8.19492	0.0011935	0.0282614
Erich2os	21.5164	8.02012	0.00119834	0.0282614
Atp2a3	30.9379	6.07706	0.00119823	0.0282614
Smyd1	49.001	4.48943	0.00119812	0.0282614
Epn3	21.9386	8.04847	0.00120124	0.0282948
Tmem47	525.473	1.35204	0.00122177	0.0287078
Hck	250.243	2.50256	0.00122523	0.0287539
Dach2	32.0727	8.59577	0.00123071	0.0288472
Rasal3	426.462	1.6479	0.00124164	0.0289746
Trim29	48.3365	6.72502	0.001246	0.0289926
Junb	1428.75	1.00692	0.00128318	0.0296416
Gm5930	124.453	3.53358	0.00128862	0.0297315
Myrf	347.59	1.71215	0.00129163	0.0297651
Thbs4	437.241	1.70713	0.00129509	0.0298074
Dock10	159.284	3.26068	0.00130024	0.0298557
Vsig10l	119.87	3.564	0.00133073	0.0304099
Opcml	98.2767	3.94377	0.00133892	0.0305242
Atp6v1c2	248.553	1.95587	0.00133792	0.0305242
Arhgef3	390.376	1.62132	0.00134413	0.0306065
Adra2b	999.108	1.38461	0.00138244	0.0311822
Rgs3	179.784	2.42786	0.00139672	0.0314527
Col6a4	431.684	1.76323	0.00139772	0.0314527
Gm28444	27.555	6.97595	0.00140553	0.0315663
Usp17lc	21.1752	7.99689	0.00142263	0.0317892
Rarb	32.4108	7.0794	0.00143154	0.0319139
Upk1a	27.8319	6.99053	0.00143876	0.0320003
Lama4	155.356	2.48523	0.00144913	0.0321936
Prss44	86.9301	3.77964	0.00145298	0.0322113
Rnpepl1	44.7842	4.68145	0.00146453	0.0323355
Lsp1	595.68	1.70159	0.00146324	0.0323355
Ank3	1143.06	1.1584	0.00146565	0.0323355
Dll1	31.2617	7.16156	0.00149489	0.0329425
Ccdc149	24.7515	8.22266	0.00150023	0.0330223
Gm45847	21.6146	8.0264	0.00150284	0.0330419
Gm49492	33.229	5.5187	0.0015126	0.0331802
Wdr13	299.773	2.11112	0.00151127	0.0331802
Slc10a4l	20.6055	7.9578	0.00152647	0.0333697
Gm48277	56.4496	4.02409	0.0015264	0.0333697
2410004I01Rik	20.9313	7.98015	0.00154736	0.033711
Pabpc4	758.172	1.17193	0.00155575	0.0338169
Plxnb1	610.449	1.40179	0.00156854	0.0340176
Gna14	133.079	2.45261	0.00157073	0.0340267
Gm4740	77.7119	3.30836	0.001581	0.0342103
Tsga10ip	20.6865	7.96363	0.0015857	0.0342733
Prkg2	493.808	1.4072	0.00159226	0.0343763
Cdx1	28.579	5.96087	0.00160916	0.0347021
Eea1	757.509	1.27379	0.00163284	0.0351731
Ephb4	323.806	1.5908	0.00166343	0.0356669
E030042O20Rik	63.8651	4.3278	0.00167039	0.0356685
Gm8126	384.248	1.55905	0.0016726	0.0356685
Gm37254	64.4081	3.65409	0.0016823	0.0358354
Lamb3	35.5873	7.3517	0.00169653	0.035899
Ly9	29.7331	7.08887	0.0016952	0.035899
Esrp2	39.0398	4.71192	0.0016945	0.035899
Mylip	435.563	1.41241	0.00169344	0.035899
Lrrc7	81.0834	3.35914	0.00171756	0.0361443
D930028M14Rik	20.2313	7.93146	0.00172853	0.0363351
Gm30794	20.1177	7.92319	0.00174097	0.0364003
Gabrr2	27.4031	6.83822	0.0017374	0.0364003
Dab2	173.88	2.37388	0.00173547	0.0364003
Htr1d	301.833	1.72931	0.00174064	0.0364003
F3	212.016	2.12693	0.00175232	0.0365943
Agbl2	198.677	2.18191	0.0017642	0.0367222
Mapk12	1131.38	1.13158	0.0017641	0.0367222
Fcrls	26.7423	6.93319	0.00177098	0.0367833
Gm10463	29.4025	8.47098	0.00178636	0.0368629
Bcan	113.416	3.36091	0.0017794	0.0368629
Gmfg	70.4066	3.39625	0.00178941	0.0368861
Klf14	182.159	2.05633	0.00179723	0.0370075
Brinp1	40.0688	5.14226	0.00180779	0.037185
Ano5	49.1486	4.12482	0.00181236	0.0372389
Gpr153	139.016	2.53826	0.00181686	0.0372914
Lrrc75b	38.8755	6.40722	0.00182342	0.037386
Gprc5d	42.168	7.44601	0.00182554	0.0373895
Myo15b	182.919	2.17225	0.00182795	0.0373987
Dapk1	729.066	1.29978	0.00184965	0.0377621
Chd5	505.612	1.44522	0.00185237	0.0377772
Atp2b2	207.584	2.21378	0.00185452	0.0377808
BC051019	91.9161	3.64015	0.00186328	0.0378165
Gm37494	464.446	1.43473	0.00186417	0.0378165
Cfap221	20.3286	7.93852	0.00186736	0.0378412
Tspan17	453.421	1.34162	0.00189285	0.0382767
1700066B17Rik	19.7923	7.89972	0.00190743	0.0384498
Syn1	261.731	2.1849	0.00191188	0.038499
4930443O20Rik	28.8821	8.44522	0.0019323	0.0387297
Thap6	395.569	1.74948	0.00195917	0.0391629
Gm45441	19.8896	7.90695	0.00196493	0.0391962
Fundc2	569.608	1.21847	0.00198813	0.0395766
Gm37145	28.7548	8.43822	0.002005	0.0398256
Bpifb4	325.949	1.83081	0.00200931	0.0398326
AI429214	39.1538	6.60569	0.0020546	0.0406043
Wnt2	35.4191	7.19752	0.00206153	0.0406573
Vmn2r1	30.9802	5.90778	0.00209886	0.0411816
Mxd1	378.62	1.53884	0.00209762	0.0411816
Hpdl	33.8416	4.89057	0.0021218	0.0415041
Ubl4b	19.4507	7.87467	0.00212651	0.0415115
Gm17455	19.6131	7.88677	0.00213133	0.0415632
Chad	94.4225	3.60845	0.00214428	0.0416883
Casp1	23.9546	8.17543	0.00215086	0.0417738
Ifngr2	654.145	1.20709	0.00215682	0.0418472
Gimap4	22.916	8.11067	0.00216193	0.0419038
Tmem74b	230.307	1.96262	0.00216883	0.0419951
Ggt7	919.732	1.04942	0.00218777	0.0422763
Alx1	21.6617	8.0303	0.00220099	0.0424261
Krt4	44.3415	6.79263	0.00224079	0.0430834
Nlrx1	726.072	1.14019	0.00225377	0.0432309
Zfp423	196.629	2.02059	0.00225866	0.0432534
Ehf	25.6029	6.87127	0.00226742	0.0433237
Sowahb	26.0695	6.76239	0.00227	0.0433237
Vangl1	361.11	1.66037	0.00227188	0.0433237
Slc6a15	42.4862	6.53533	0.00228724	0.043431
Gabbr2	27.0681	6.95221	0.0022936	0.0434876
T	219.585	1.89552	0.00230087	0.0435822
Gm3331	19.1583	7.85259	0.00230845	0.0436396
Synpo2l	21.501	8.01871	0.00232092	0.0436871
Syt14	540.3	1.27176	0.00231574	0.0436871
C130093G08Rik	33.3538	4.86887	0.00235977	0.0442168
Gm37696	296.004	1.62925	0.002366	0.0442902
Mipol1	76.1379	4.03404	0.00239128	0.044599
Mmp15	147.273	3.17597	0.00238968	0.044599
Osbpl5	124.976	2.50375	0.00238631	0.044599
Tmem28	69.3788	3.53032	0.00240483	0.0447982
Tmem130	649.019	1.41903	0.00242924	0.0451193
Serpinb6a	777.166	1.03524	0.0024315	0.0451193
Hsf4	34.5148	5.01172	0.00245671	0.0453236
Ctdspl	371.105	1.49299	0.00247027	0.0454425
Ada	261.963	1.82589	0.00248493	0.0456246
Anxa3	326.844	2.31205	0.00251029	0.045958
Dnmt3l	109.753	3.42457	0.00251729	0.0460421
Igdcc3	226.19	2.06799	0.00253461	0.0463146
Rgs7	145.285	2.95529	0.0025498	0.0465424
Scg5	508.798	1.3243	0.00255193	0.0465424
Actn3	540.778	1.278	0.00261309	0.047477
Rbp3	22.9323	8.11171	0.00263662	0.0478136
Rbp4	472.311	1.41275	0.00265224	0.048006
2810408A11Rik	366.396	1.45691	0.00266697	0.048227
Aif1l	227.4	2.06636	0.00268149	0.048444
Pla2g10	284.493	1.64656	0.00269451	0.0485875
Olfr329	26.8194	8.33768	0.00270295	0.0486079
Gm2895	73.7167	3.85099	0.00270326	0.0486079
Cntn5	20.1331	7.92471	0.00270915	0.0486356
Bmp4	365.684	1.54506	0.00270988	0.0486356
Cybb	18.7837	7.82445	0.0027307	0.0487312
Tcp11x2	303.958	1.95349	0.00272848	0.0487312
Adgre4	20.6715	7.96195	0.00276593	0.0492263
Cyp2j6	19.4678	7.87545	0.00276944	0.049243
A430072P03Rik	18.4424	7.79782	0.00277786	0.0493469
Gm15417	86.675	2.99297	0.00279507	0.0496066
Syt17	467.64	1.34894	0.00280295	0.0497005
Myo5b	198.968	2.68674	0.00281922	0.0498966

### Sheet: Chd4_Vasa_P3_Down
Geneid	baseMean	log2FoldChange	pvalue	padj
Chd4	8064.07	-2.62899	1.84284e-40	1.76452e-36
Cbln2	1859.79	-3.15482	6.92831e-18	1.47419e-14
Psme2	3379.83	-1.3954	2.30347e-11	1.6966e-08
B4galt1	4271.16	-1.5317	1.19719e-10	6.74298e-08
Parp8	1334.99	-1.73936	5.62126e-10	2.69118e-07
Psmd7	4515.05	-1.18915	7.52949e-10	3.4235e-07
Parn	1312.41	-1.67997	3.75988e-09	1.35852e-06
Gfpt2	1967.76	-1.65756	8.24981e-09	2.5899e-06
Large2	1295.1	-2.05373	8.97553e-09	2.77228e-06
Mtr	3806.76	-1.33357	6.28756e-08	1.38976e-05
Sfrp2	922.909	-2.86262	8.149e-08	1.69623e-05
Prr11	533.962	-2.31558	1.04956e-07	2.0302e-05
Usp3	4687.8	-1.101	1.2356e-07	2.29725e-05
Wwp2	3615.4	-1.12236	3.55935e-07	5.32512e-05
Ckap5	4573.29	-1.30128	4.34636e-07	6.35365e-05
Gm42946	62.1736	-9.29914	6.26771e-07	8.86169e-05
Edem1	1616.25	-1.46305	9.47319e-07	0.00012598
Cenpf	5758.44	-1.00234	1.30857e-06	0.000167061
Clcc1	1354.56	-1.37738	1.33129e-06	0.000168836
Taf6l	760.401	-1.84757	1.48162e-06	0.000181719
BC043934	58.5841	-9.21486	1.49136e-06	0.000181719
Tgfbr3	649.591	-2.31605	1.76305e-06	0.000209704
Vps26b	1225.02	-1.403	2.76897e-06	0.000304746
Slc39a3	185.495	-3.32808	3.07839e-06	0.000331187
Tktl2	1284.67	-1.42531	3.4154e-06	0.000361353
Cnnm1	115.877	-4.6257	3.89847e-06	0.000403544
Gss	802.105	-1.56589	4.45082e-06	0.000453368
Armh3	680.909	-1.66649	4.55937e-06	0.000461968
Glul	3776.92	-1.11485	5.24898e-06	0.000510243
Gm40309	1644.25	-1.25872	5.98218e-06	0.000564329
Hsd17b4	1759.35	-1.21226	6.15241e-06	0.000574725
Kif2c	3458.81	-1.01757	7.69954e-06	0.000702109
Casp2	1399.37	-1.2301	8.70156e-06	0.000767903
Shmt2	2861.4	-1.14125	1.17785e-05	0.00101147
Erap1	1372.22	-1.24511	1.38422e-05	0.00114144
Dusp6	3054.56	-1.0246	1.70032e-05	0.0013455
Dennd6a	446.021	-2.0428	2.08891e-05	0.00158113
Pdk1	2406.78	-1.1442	2.28368e-05	0.00169506
Zbtb16	2429.25	-1.05167	2.36219e-05	0.00174656
Cap1	2644.3	-1.16131	2.42198e-05	0.00178388
Ifih1	40.4683	-8.67934	2.53215e-05	0.00184202
Lrwd1	1607.13	-1.11358	2.78837e-05	0.00197038
Bckdk	1245.58	-1.21607	2.87517e-05	0.00199491
Fryl	858.492	-1.40592	2.84684e-05	0.00199491
Pip4k2a	281.911	-3.12233	2.85925e-05	0.00199491
Nek3	637.51	-1.62159	2.96671e-05	0.00203629
D030068K23Rik	89.5255	-4.29299	3.09267e-05	0.00209274
Ppp2r1a	1769.66	-1.09241	3.33311e-05	0.00221628
Tpmt	625.527	-1.78093	3.48227e-05	0.0022916
Aldoc	1915.83	-1.14168	3.50295e-05	0.00229731
Fanci	1636.01	-1.26034	3.62714e-05	0.00233871
Serpinb9	54.4484	-6.63215	3.70797e-05	0.00237484
Gosr1	1332.77	-1.15513	3.82577e-05	0.00241794
9530051G07Rik	38.1683	-8.59556	3.85526e-05	0.00242304
Cyfip1	1837.96	-1.26654	5.50529e-05	0.00322404
Homez	863.622	-1.4193	5.53862e-05	0.00323368
Cd109	37.3392	-8.56518	5.8022e-05	0.00336703
Dkk3	284.015	-2.2913	6.00784e-05	0.00345496
Olfr1328	49.6691	-8.97361	6.79364e-05	0.00379295
Mfsd4b4	50.279	-5.94902	7.0209e-05	0.00387465
Zfp28	66.6312	-5.10526	8.38002e-05	0.00450779
Sh3bgrl	63.4145	-4.82849	8.78774e-05	0.00467459
Nanos2	58.4033	-5.71298	8.90957e-05	0.00470811
Med19	1707.46	-1.12405	9.13562e-05	0.004754
Arhgap21	1108.4	-1.26312	9.19065e-05	0.00476967
Metap1d	131.798	-3.50794	0.000115739	0.00577188
Gm44001	46.7829	-5.84448	0.000118894	0.00588326
6430590A07Rik	47.4256	-6.4708	0.000119202	0.0058833
Golph3l	594.329	-1.52937	0.000120069	0.00591086
Maml3	69.44	-4.23868	0.00013231	0.00631307
Mthfr	149.948	-2.81016	0.000134868	0.00638293
Bicc1	155.312	-3.67791	0.000148262	0.00680866
Prrc2c	2310.93	-1.05073	0.000149858	0.00684912
Flnb	688.492	-1.61654	0.000154563	0.00699737
Cln5	782.836	-1.54944	0.00017962	0.00781753
Mynn	1541.67	-1.15113	0.00019759	0.0083899
C230071H17Rik	329.592	-1.90965	0.000201329	0.00849217
Efhb	57.0722	-4.87094	0.000208661	0.00865117
Foxl1	49.0837	-5.1474	0.000208712	0.00865117
Mgmt	1201.97	-1.06534	0.000210952	0.00868758
Polr3g	1466.76	-1.07889	0.000216389	0.00887332
Gm37531	689.236	-1.43624	0.000229717	0.00914568
Smoc2	1451.21	-1.02506	0.000230627	0.00916289
Nars2	1411.76	-1.03182	0.000244361	0.00958327
Tmtc4	1286.94	-1.07324	0.000248528	0.00962371
Dhx38	1684.72	-1.094	0.000268097	0.0101464
Ric8a	577.355	-1.43586	0.000276774	0.0103722
Abcc1	944.343	-1.30719	0.000280981	0.0104685
Tbx3	1085.14	-1.66936	0.000326928	0.0116804
Tnfaip1	2214.1	-1.00833	0.000398438	0.013396
Slco4c1	40.8055	-5.64315	0.00040339	0.0135051
Tab1	235.836	-2.61127	0.000405046	0.0135133
Lig3	1790.46	-1.08539	0.000422798	0.0139356
Zpbp2	62.4932	-4.50672	0.000459292	0.0147575
5430403G16Rik	55.6104	-5.05958	0.000463591	0.0148458
Tapbp	1768.57	-1.07844	0.000467994	0.0149368
Fam161b	49.3106	-4.91106	0.000476406	0.0151046
Gm50012	26.8566	-8.08737	0.000486027	0.0153676
Gm13394	93.4531	-3.43037	0.000528923	0.0163106
Cdc25c	628.705	-1.45337	0.000547411	0.0166926
Gm34481	28.9692	-8.1998	0.000554331	0.0167436
Lrrc49	792.375	-1.17356	0.000587129	0.0173511
Jam2	48.3819	-7.47396	0.000586539	0.0173511
Matn3	25.5682	-8.01745	0.000616827	0.0180065
A930004J17Rik	25.568	-8.01785	0.00062421	0.0181643
Gm37320	37.1587	-7.09262	0.000633697	0.018359
Padi2	64.9434	-4.70089	0.000642615	0.0185333
Gsta4	1016.94	-1.14361	0.000660323	0.0189299
Gm15020	35.9622	-7.04601	0.000662385	0.0189606
Arid5b	50.922	-4.69409	0.000671867	0.0191636
Kcnc2	374.13	-1.81296	0.000679921	0.0193182
Igfbp5	55.2656	-5.64076	0.000686606	0.0194217
Csnk1g3	143.945	-2.88295	0.00070874	0.0198425
Btbd6	400.15	-1.72037	0.000750009	0.0206657
Hdhd5	474.067	-1.50206	0.000783728	0.0214425
Ldb1	609.606	-1.40514	0.000791565	0.0215014
Pla2r1	37.2348	-5.49072	0.000829234	0.022086
Mrgpre	34.199	-5.97085	0.000842574	0.0223171
Macc1	34.3976	-6.98222	0.000847934	0.0223972
Zfp941	49.9132	-4.4585	0.000915743	0.0237143
Nkx3-1	520.077	-1.58671	0.000957447	0.0244304
Olfml2b	37.0675	-6.06395	0.00102172	0.0255771
C030034L19Rik	23.8215	-7.9142	0.00102175	0.0255771
Osbpl3	1016.45	-1.0891	0.00104493	0.0259539
Dph6	650.64	-1.27853	0.00112752	0.0272679
Snrpn	1141.76	-1.01675	0.00115408	0.0277403
Zfp644	1424.76	-1.24678	0.00115452	0.0277403
Pacs2	436.68	-1.45865	0.00116476	0.0278814
Arhgef15	546.725	-1.34164	0.00117747	0.027998
Eif2ak4	404.198	-1.86086	0.00123773	0.0289506
Apba1	129.351	-2.53184	0.00123815	0.0289506
Gatd1	336.961	-1.78237	0.00124372	0.0289746
Gm43379	53.7921	-4.38363	0.00126584	0.0293828
Nipal1	34.8259	-5.41174	0.00128113	0.02963
Acap2	1494.37	-1.00579	0.00130532	0.0299005
Tada2a	999.606	-1.0852	0.00130447	0.0299005
Ccdc8	41.3751	-7.26565	0.00134894	0.0306431
Gm42989	27.2215	-8.11005	0.00136144	0.0308621
Barhl2	223.392	-3.19156	0.00136962	0.0310026
Egf	37.8745	-6.12348	0.00145329	0.0322113
Gm45293	23.9145	-7.91865	0.00163487	0.0351774
Ptpn13	1191.76	-1.13417	0.00169197	0.035899
Gm43201	40.8381	-5.18067	0.00169504	0.035899
Hm629797	43.399	-4.6749	0.00169919	0.0359155
N4bp1	614.273	-1.2231	0.00170863	0.0360171
Bfsp1	137.983	-3.68792	0.00176887	0.0367794
Mtus1	874.001	-1.1916	0.00178548	0.0368629
Car6	602.498	-1.38701	0.00178392	0.0368629
Usf3	165.693	-2.45856	0.00178096	0.0368629
Pygl	1136.13	-1.09719	0.00196218	0.0391822
Pced1b	700.239	-1.11356	0.00200688	0.0398256
Kdm4a	287.03	-1.66558	0.00208477	0.0410313
1700030K09Rik	154.772	-2.46827	0.00212593	0.0415115
Fmnl3	402.234	-1.63764	0.00213514	0.0415951
Gm15708	43.3167	-4.48926	0.00225523	0.0432309
Glis1	287.11	-2.0631	0.00226543	0.0433237
Mmab	228.934	-2.10435	0.00228835	0.043431
A330043C09Rik	20.8767	-7.72663	0.00230666	0.0436396
4632427E13Rik	626.024	-1.15013	0.00241752	0.0449908
1810055G02Rik	638.478	-1.22677	0.00246205	0.0453784
Tmcc2	29.231	-5.74268	0.00246883	0.0454425
Gm43860	34.2742	-4.95288	0.00249722	0.0458062
Sh3d21	171.311	-2.07905	0.00263246	0.0477834
Iqcg	322.027	-2.00909	0.00264469	0.0479147
Nmral1	83.355	-3.25108	0.00271478	0.048678
Zfp449	413.731	-1.50407	0.00272816	0.0487312
Zfp879	33.7986	-5.38673	0.00272713	0.0487312
Tgm6	22.443	-7.82695	0.00273116	0.0487312
